# COMET: A toolkit for composing customizable genetic programs in mammalian cells

**DOI:** 10.1101/769794

**Authors:** Patrick S. Donahue, Joseph W. Draut, Joseph J. Muldoon, Hailey I. Edelstein, Neda Bagheri, Joshua N. Leonard

## Abstract

Engineering mammalian cells to carry out sophisticated and customizable genetic programs requires a toolkit of multiple orthogonal and well-characterized transcription factors (TFs). To address this need, we developed the COmposable Mammalian Elements of Transcription (COMET)—an ensemble of TFs and promoters that enable the design and tuning of gene expression to an extent not previously possible. COMET currently comprises 44 activating and 12 inhibitory zinc-finger TFs and 83 cognate promoters, combined in a framework that readily accommodates new parts. This system can tune gene expression over three orders of magnitude, provides chemically inducible control of TF activity, and enables single-layer Boolean logic. We also develop a mathematical model that provides mechanistic insights into COMET performance characteristics. Altogether, COMET enables the design and construction of customizable genetic programs in mammalian cells.
