## Supplementary Table Archive for "COMET: A toolkit for composing customizable genetic programs in mammalian cells": Supplementary Table 1.xlsx

### Sheet: Sheet1
Plasmid Number and Name	Purpose	Notable components	Notable component sequence	Reference Number
pPD005 pcDNA GoldenGate	Vector used to express most COMET components. Compatible with BsaI/BpiI Golden Gate system. Deliberately modified from pcDNA3.1/HygroR(+) in the following ways: SV40 Promoter deleted (but SV40 origin retained), HygroR gene deleted, BsaI site in AmpR mutated, BpiI site in BGH PolyA tail mutated. Leonard Lab plasmid reference number: L1267			Leonard Lab plasmid reference number: L1267
pPD540 Reporter Template v3	Template for COMET promoters, expresses EYFP reporter upon promoter activation. Compatible with BsaI/BpiI Golden Gate system. As of May 2018, this is the preferred template for COMET reporters, as it uses non-palindromic sticky ends for promoter insertion, to reduce the risk of multiple insertions. To insert promoter, use annealed primers or PCR product in a Golden Gate Reaction with BsaI. Leonar…	Promoter insertion template	AGATCTGCGAGCGAGACCACAGGTCTCGACGCTCTCTAGAGGGTATATAATGGGGGCCACTAGTCTACTACCAGAGCTCATCGCTAGC	Leonard Lab plasmid reference number: L1270
pPD027 Reporter Template v1 (Near Spaced)	Template for COMET promoters, expresses EYFP reporter upon promoter activation. Compatible with BsaI Golden Gate sysstem. To insert promoter, use annealed primers or PCR product in a Golden Gate Reaction with BsaI. This is an early version of the template and uses palindromic sticky ends, increasing the risk of multiple insertion. Generally, template v3 should be used to avoid this risk. However,…	Promoter insertion template	AGATCTGAATTCGAGACCACAGGTCTCGGATCCCTCTAGAGGGTATATAATGGGGGCCACTAGTCTACTACCAGAGCTCATCGCTAGC	Leonard Lab plasmid reference number: L1268
pPD152 Reporter Template v2	Template for COMET promoters, expresses EYFP reporter upon promoter activation. Compatible with BsaI/BpiI Golden Gate system. This is an early version of the template and uses palindromic sticky ends, increasing the risk of multiple insertion. Generally, template v3 (pD540) should be used to avoid this risk. The difference between v1 (pD027) and v2 (pD152) is that v2 is additionally compatible wi…	Promoter insertion template	AGATCTGAATTCGAGACCACAGGTCTCGGATCCCTCTAGAGGGTATATAATGGGGGCCACTAGTCTACTACCAGAGCTCATCGCTAGC	Leonard Lab plasmid reference number: L1269
pPD032 Reporter Template v1 (Mid Spaced)	Template for COMET promoters, expresses EYFP reporter upon promoter activation. Compatible with BsaI Golden Gate system. This is an early version of the template and uses palindromic sticky ends, increasing the risk of multiple insertion. Generally, template v3 should be used to avoid this risk. However, this template can be used for comparing close/mid/far spaced promoters with pPD027 and pPD033…	Promoter insertion template	AGATCTGAATTCGAGACCACAGGTCTCGgatccCATGAAGAATCTGCTTAGGGTTAGGCGTTTTGCGCTGCTTCGCGATGTACGGGCCAGATATAcGATCCCTCTAGAGGGTATATAATGGGGGCCACTAGTCTACTACCAGAGCTCATCGCTAGC	Leonard Lab plasmid reference number: L1271
pPD033 Reporter Template v1 (Far Spaced)	Template for COMET promoters, expresses EYFP reporter upon promoter activation. Compatible with BsaI Golden Gate system. This is an early version of the template and uses palindromic sticky ends, increasing the risk of multiple insertion. Generally, template v3 should be used to avoid this risk. However, this template can be used for comparing close/mid/far spaced promoters with pPD027 and pPD032…	Promoter insertion template	AGATCTGAATTCGAGACCACAGGTCTCGgatccTGAGTAGTGCGCGAGCAAAATTTAAGCTACAACAAGGCAAGGCTTGACCGACAATTGCATGAAGAATCTGCTTAGGGTTAGGCGTTTTGCGCTGCTTCGCGATGTACGGGCCAGATATAcGATCCCTCTAGAGGGTATATAATGGGGGCCACTAGTCTACTACCAGAGCTCATCGCTAGC	Leonard Lab plasmid reference number: L1272
			Legend: BsaI Restriction Enzyme Site = Bold Sticky Ends for DNA Insertion = Underline YB_TATA Minimal Promoter = Italic
