## Supplementary Table Archive for "COMET: A toolkit for composing customizable genetic programs in mammalian cells": Supplementary Table 2.xlsx

### Sheet: Sheet1
Plasmid Number and Name	Purpose	Notable components	Notable component sequence	Reference Number
pPD270 ZF43x6-Compact(overlapping ZF37)_EYFP	EYFP reporter vector for the ZF43x6-Compact(overlapping ZF37) promoter	ZF43x6-Compact(overlapping ZF37) promoter	AGATCTGAATTgGAGTGAGGACGTGTaGAGTGAGGACGTGCgGAGTGAGGACGTGTaGAGTGAGGACGTGCgGAGTGAGGACGTGTaGAGTGAGGACGTGCCCTCTAGAGGGTATATAATGGGGGCCACTAGTCTACTACCAGAGCTCATCGCTAGC	Leonard Lab plasmid reference number: L1442
pPD118 ZF37x1_EYFP	EYFP reporter vector for the ZF37x1 promoter	ZF37x1 promoter	AGATCTGAATTtGAGGACGTGtGATCCCTCTAGAGGGTATATAATGGGGGCCACTAGTCTACTACCAGAGCTCATCGCTAGC	Leonard Lab plasmid reference number: L1397
pPD285 ZF43x1_EYFP	EYFP reporter vector for the ZF43x1 promoter	ZF43x1 promoter	AGATCTGAATTaGAGTGAGGAcGATCCCTCTAGAGGGTATATAATGGGGGCCACTAGTCTACTACCAGAGCTCATCGCTAGC	Leonard Lab plasmid reference number: L1398
pPD090 ZF92x1_EYFP	EYFP reporter vector for the ZF92x1 promoter	ZF92x1 promoter	AGATCTGAATTaGATGTAGCCtGATCCCTCTAGAGGGTATATAATGGGGGCCACTAGTCTACTACCAGAGCTCATCGCTAGC	Leonard Lab plasmid reference number: L1399
pPD092 ZF97x1_EYFP	EYFP reporter vector for the ZF97x1 promoter	ZF97x1 promoter	AGATCTGAATTaTTATGGGAGaGATCCCTCTAGAGGGTATATAATGGGGGCCACTAGTCTACTACCAGAGCTCATCGCTAGC	Leonard Lab plasmid reference number: L1400
pPD178 ZF158x1_EYFP	EYFP reporter vector for the ZF158x1 promoter	ZF158x1 promoter	AGATCTGAATTtGTAGATGGAgGATCCCTCTAGAGGGTATATAATGGGGGCCACTAGTCTACTACCAGAGCTCATCGCTAGC	Leonard Lab plasmid reference number: L1401
pPD541 ZF13x6-Compact_EYFP	EYFP reporter vector for the ZF13x6-Compact promoter	ZF13x6-Compact promoter	AGATCTGcgagGAAGATGGTacgcgaGAAGATGGTtgagctGAAGATGGTgactaaGAAGATGGTacgcgaGAAGATGGTtgagctGAAGATGGTaACGCTCTCTAGAGGGTATATAATGGGGGCCACTAGTCTACTACCAGAGCTCATCGCTAGC	Leonard Lab plasmid reference number: L1273
pPD542 ZF14x6-Compact_EYFP	EYFP reporter vector for the ZF14x6-Compact promoter	ZF14x6-Compact promoter	AGATCTGcgagGACGACGGCacgcgaGACGACGGCtgagctGACGACGGCgactaaGACGACGGCacgcgaGACGACGGCtgagctGACGACGGCaACGCTCTCTAGAGGGTATATAATGGGGGCCACTAGTCTACTACCAGAGCTCATCGCTAGC	Leonard Lab plasmid reference number: L1274
pPD543 ZF21x6-Compact_EYFP	EYFP reporter vector for the ZF21x6-Compact promoter	ZF21x6-Compact promoter	AGATCTGcgagTTAGAAGTGacgcgaTTAGAAGTGtgagctTTAGAAGTGgactaaTTAGAAGTGacgcgaTTAGAAGTGtgagctTTAGAAGTGaACGCTCTCTAGAGGGTATATAATGGGGGCCACTAGTCTACTACCAGAGCTCATCGCTAGC	Leonard Lab plasmid reference number: L1275
pPD544 ZF36x6-Compact_EYFP	EYFP reporter vector for the ZF36x6-Compact promoter	ZF36x6-Compact promoter	AGATCTGcgagGAAGACGCTacgcgaGAAGACGCTtgagctGAAGACGCTgactaaGAAGACGCTacgcgaGAAGACGCTtgagctGAAGACGCTaACGCTCTCTAGAGGGTATATAATGGGGGCCACTAGTCTACTACCAGAGCTCATCGCTAGC	Leonard Lab plasmid reference number: L1276
pPD123 ZF73x6-Compact_EYFP v1	EYFP reporter vector for the ZF37x6-Compact promoter	ZF37x6-Compact promoter	AGATCTGAATTacGATCtGAGGACGTGtAATTtGAGGACGTGtGATCgGAGGACGTGaAATTaGAGGACGTGcGATCgGAGGACGTGtAATTaGAGGACGTGcGATCCCTCTAGAGGGTATATAATGGGGGCCACTAGTCTACTACCAGAGCTCATCGCTAGC	Leonard Lab plasmid reference number: L1429
pPD545 ZF37x6-Compact_EYFP v2	EYFP reporter vector for the ZF37x6-Compact promoter	ZF37x6-Compact promoter	AGATCTGcgagGAGGACGTGacgcgaGAGGACGTGtgagctGAGGACGTGgactaaGAGGACGTGacgcgaGAGGACGTGtgagctGAGGACGTGaACGCTCTCTAGAGGGTATATAATGGGGGCCACTAGTCTACTACCAGAGCTCATCGCTAGC	Leonard Lab plasmid reference number: L1277
pPD546 ZF42x6-Compact_EYFP	EYFP reporter vector for the ZF42x6-Compact promoter	ZF42x6-Compact promoter	AGATCTGcgagGACGCTGCTacgcgaGACGCTGCTtgagctGACGCTGCTgactaaGACGCTGCTacgcgaGACGCTGCTtgagctGACGCTGCTaACGCTCTCTAGAGGGTATATAATGGGGGCCACTAGTCTACTACCAGAGCTCATCGCTAGC	Leonard Lab plasmid reference number: L1278
pPD547 ZF43x6-Compact_EYFP	EYFP reporter vector for the ZF43x6-Compact promoter	ZF43x6-Compact promoter	AGATCTGcgagGAGTGAGGAacgcgaGAGTGAGGAtgagctGAGTGAGGAgactaaGAGTGAGGAacgcgaGAGTGAGGAtgagctGAGTGAGGAaACGCTCTCTAGAGGGTATATAATGGGGGCCACTAGTCTACTACCAGAGCTCATCGCTAGC	Leonard Lab plasmid reference number: L1279
pPD548 ZF54x6-Compact_EYFP	EYFP reporter vector for the ZF54x6-Compact promoter	ZF54x6-Compact promoter	AGATCTGcgagTGGGTGGCAacgcgaTGGGTGGCAtgagctTGGGTGGCAgactaaTGGGTGGCAacgcgaTGGGTGGCAtgagctTGGGTGGCAaACGCTCTCTAGAGGGTATATAATGGGGGCCACTAGTCTACTACCAGAGCTCATCGCTAGC	Leonard Lab plasmid reference number: L1280
pPD549 ZF55x6-Compact_EYFP	EYFP reporter vector for the ZF55x6-Compact promoter	ZF55x6-Compact promoter	AGATCTGcgagTGGGGTGCCacgcgaTGGGGTGCCtgagctTGGGGTGCCgactaaTGGGGTGCCacgcgaTGGGGTGCCtgagctTGGGGTGCCaACGCTCTCTAGAGGGTATATAATGGGGGCCACTAGTCTACTACCAGAGCTCATCGCTAGC	Leonard Lab plasmid reference number: L1281
pPD550 ZF62x6-Compact_EYFP	EYFP reporter vector for the ZF62x6-Compact promoter	ZF62x6-Compact promoter	AGATCTGcgagGCCGAAGATacgcgaGCCGAAGATtgagctGCCGAAGATgactaaGCCGAAGATacgcgaGCCGAAGATtgagctGCCGAAGATaACGCTCTCTAGAGGGTATATAATGGGGGCCACTAGTCTACTACCAGAGCTCATCGCTAGC	Leonard Lab plasmid reference number: L1282
pPD551 ZF92x6-Compact_EYFP	EYFP reporter vector for the ZF92x6-Compact promoter	ZF92x6-Compact promoter	AGATCTGcgagGATGTAGCCacgcgaGATGTAGCCtgagctGATGTAGCCgactaaGATGTAGCCacgcgaGATGTAGCCtgagctGATGTAGCCaACGCTCTCTAGAGGGTATATAATGGGGGCCACTAGTCTACTACCAGAGCTCATCGCTAGC	Leonard Lab plasmid reference number: L1283
pPD552 ZF93x6-Compact_EYFP	EYFP reporter vector for the ZF93x6-Compact promoter	ZF93x6-Compact promoter	GATCTGcgagTTTGTTGGCacgcgaTTTGTTGGCtgagctTTTGTTGGCgactaaTTTGTTGGCacgcgaTTTGTTGGCtgagctTTTGTTGGCaACGCTCTCTAGAGGGTATATAATGGGGGCCACTAGTCTACTACCAGAGCTCATCGCTAGC	Leonard Lab plasmid reference number: L1284
pPD553 ZF97x6-Compact_EYFP	EYFP reporter vector for the ZF97x6-Compact promoter	ZF97x6-Compact promoter	AGATCTGcgagTTATGGGAGacgcgaTTATGGGAGtgagctTTATGGGAGgactaaTTATGGGAGacgcgaTTATGGGAGtgagctTTATGGGAGaACGCTCTCTAGAGGGTATATAATGGGGGCCACTAGTCTACTACCAGAGCTCATCGCTAGC	Leonard Lab plasmid reference number: L1285
pPD554 ZF129x6-Compact_EYFP	EYFP reporter vector for the ZF129x6-Compact promoter	ZF129x6-Compact promoter	AGATCTGcgagGGGGACGTCacgcgaGGGGACGTCtgagctGGGGACGTCgactaaGGGGACGTCacgcgaGGGGACGTCtgagctGGGGACGTCaACGCTCTCTAGAGGGTATATAATGGGGGCCACTAGTCTACTACCAGAGCTCATCGCTAGC	Leonard Lab plasmid reference number: L1286
pPD555 ZF150x6-Compact_EYFP	EYFP reporter vector for the ZF150x6-Compact promoter	ZF150x6-Compact promoter	AGATCTGcgagGTGTAGGGGacgcgaGTGTAGGGGtgagctGTGTAGGGGgactaaGTGTAGGGGacgcgaGTGTAGGGGtgagctGTGTAGGGGaACGCTCTCTAGAGGGTATATAATGGGGGCCACTAGTCTACTACCAGAGCTCATCGCTAGC	Leonard Lab plasmid reference number: L1287
pPD556 ZF151x6-Compact_EYFP	EYFP reporter vector for the ZF151x6-Compact promoter	ZF151x6-Compact promoter	AGATCTGcgagGCAGGAGGTacgcgaGCAGGAGGTtgagctGCAGGAGGTgactaaGCAGGAGGTacgcgaGCAGGAGGTtgagctGCAGGAGGTaACGCTCTCTAGAGGGTATATAATGGGGGCCACTAGTCTACTACCAGAGCTCATCGCTAGC	Leonard Lab plasmid reference number: L1288
pPD183 ZF158x6-Compact_EYFP v1	EYFP reporter vector for the ZF158x6-Compact promoter	ZF158x6-Compact promoter	AGATCTGAATTacGATCtGTAGATGGAgAATTtGTAGATGGAgGATCgGTAGATGGAaAATTaGTAGATGGAcGATCgGTAGATGGAtAATTaGTAGATGGAcGATCCCTCTAGAGGGTATATAATGGGGGCCACTAGTCTACTACCAGAGCTCATCGCTAGC	Leonard Lab plasmid reference number: L1448
pPD557 ZF158x6-Compact_EYFP v2	EYFP reporter vector for the ZF158x6-Compact promoter	ZF158x6-Compact promoter	AGATCTGcgagGTAGATGGAacgcgaGTAGATGGAtgagctGTAGATGGAgactaaGTAGATGGAacgcgaGTAGATGGAtgagctGTAGATGGAaACGCTCTCTAGAGGGTATATAATGGGGGCCACTAGTCTACTACCAGAGCTCATCGCTAGC	Leonard Lab plasmid reference number: L1289
pPD558 ZF172x6-Compact_EYFP	EYFP reporter vector for the ZF172x6-Compact promoter	ZF172x6-Compact promoter	AGATCTGcgagGGAGGGGCTacgcgaGGAGGGGCTtgagctGGAGGGGCTgactaaGGAGGGGCTacgcgaGGAGGGGCTtgagctGGAGGGGCTaACGCTCTCTAGAGGGTATATAATGGGGGCCACTAGTCTACTACCAGAGCTCATCGCTAGC	Leonard Lab plasmid reference number: L1290
pPD559 ZF173x6-Compact_EYFP	EYFP reporter vector for the ZF173x6-Compact promoter	ZF173x6-Compact promoter	AGATCTGcgagGATGAAGCTacgcgaGATGAAGCTtgagctGATGAAGCTgactaaGATGAAGCTacgcgaGATGAAGCTtgagctGATGAAGCTaACGCTCTCTAGAGGGTATATAATGGGGGCCACTAGTCTACTACCAGAGCTCATCGCTAGC	Leonard Lab plasmid reference number: L1291
pPD059 ZF43x1-Spaced_EYFP	EYFP reporter vector for the ZF43x1-Spaced promoter	ZF43x1-Spaced promoter	AGATCTGAATTaGAGTGAGGAcGATCCCTCTAGAGGGTATATAATGGGGGCCACTAGTCTACTACCAGAGCTCATCGCTAGC	Leonard Lab plasmid reference number: L1402
pPD062 ZF43x2-Spaced_EYFP	EYFP reporter vector for the ZF43x2-Spaced promoter	ZF43x2-Spaced promoter	AGATCTGAATTcgGATCCaGAGTGAGGActacctatagaagtaaGAGTGAGGAcaatcgtatacaagtaGATCCCTCTAGAGGGTATATAATGGGGGCCACTAGTCTACTACCAGAGCTCATCGCTAGC	Leonard Lab plasmid reference number: L1403
pPD063 ZF43x3-Spaced_EYFP	EYFP reporter vector for the ZF43x3-Spaced promoter	ZF43x3-Spaced promoter	AGATCTGAATTaGAGTGAGGAcaatcgtatacaagtaGATCCaGAGTGAGGActacctatagaagtaaGAGTGAGGAcaatcgtatacaagtaGATCCCTCTAGAGGGTATATAATGGGGGCCACTAGTCTACTACCAGAGCTCATCGCTAGC	Leonard Lab plasmid reference number: L1404
pPD064 ZF43x4-Spaced_EYFP	EYFP reporter vector for the ZF43x4-Spaced promoter	ZF43x4-Spaced promoter	AGATCTGAATTcgGATCCaGAGTGAGGActacctatagaagtaaGAGTGAGGAcaatcgtatacaagtaGATCCaGAGTGAGGActacctatagaagtaaGAGTGAGGAcaatcgtatacaagtaGATCCCTCTAGAGGGTATATAATGGGGGCCACTAGTCTACTACCAGAGCTCATCGCTAGC	Leonard Lab plasmid reference number: L1405
pPD068 ZF43x5-Spaced_EYFP	EYFP reporter vector for the ZF43x5-Spaced promoter	ZF43x5-Spaced promoter	AGATCTGAATTaGAGTGAGGAcaatcgtatacaagtaGATCCaGAGTGAGGActacctatagaagtaaGAGTGAGGAcaatcgtatacaagtaGATCCaGAGTGAGGActacctatagaagtaaGAGTGAGGAcaatcgtatacaagtaGATCCCTCTAGAGGGTATATAATGGGGGCCACTAGTCTACTACCAGAGCTCATCGCTAGC	Leonard Lab plasmid reference number: L1406
pPD069 ZF43x6-Spaced_EYFP	EYFP reporter vector for the ZF43x6-Spaced promoter	ZF43x6-Spaced promoter	AGATCTGAATTcgGATCCaGAGTGAGGActacctatagaagtaaGAGTGAGGAcaatcgtatacaagtaGATCCaGAGTGAGGActacctatagaagtaaGAGTGAGGAcaatcgtatacaagtaGATCCaGAGTGAGGActacctatagaagtaaGAGTGAGGAcaatcgtatacaagtaGATCCCTCTAGAGGGTATATAATGGGGGCCACTAGTCTACTACCAGAGCTCATCGCTAGC	Leonard Lab plasmid reference number: L1407
pPD088 ZF43x7-Spaced_EYFP	EYFP reporter vector for the ZF43x7-Spaced promoter	ZF43x7-Spaced promoter	AGATCTGAATTcGAGTGAGGAcaatcgtatacaagtaGATCCaGAGTGAGGActacctatagaagtaaGAGTGAGGAcaatcgtatacaagtaGATCCCTCTAGAGGGaGATCCaGAGTGAGGActacctatagaagtaaGAGTGAGGAcaatcgtatacaagtaGATCCaGAGTGAGGActacctatagaagtaaGAGTGAGGAcaatcgtatacaagtaGATCCCTCTAGAGGGTATATAATGGGGGCCACTAGTCTACTACCAGAGCTCATCGCTAGC	Leonard Lab plasmid reference number: L1408
pPD089 ZF43x8-Spaced_EYFP	EYFP reporter vector for the ZF43x8-Spaced promoter	ZF43x8-Spaced promoter	AGATCTGAATTcgGATCCaGAGTGAGGActacctatagaagtaaGAGTGAGGAcaatcgtatacaagtaGATCCaGAGTGAGGActacctatagaagtaaGAGTGAGGAcaatcgtatacaagtaGATCCCTCTAGAGGGaGATCCaGAGTGAGGActacctatagaagtaaGAGTGAGGAcaatcgtatacaagtaGATCCaGAGTGAGGActacctatagaagtaaGAGTGAGGAcaatcgtatacaagtaGATCCCTCTAGAGGGTATATAATGGGGGCCACTAGTCTACTACCAGAGCTCATCGCTAGC	Leonard Lab plasmid reference number: L1409
pPD091 ZF43x10-Spaced_EYFP	EYFP reporter vector for the ZF43x10-Spaced promoter	ZF43x10-Spaced promoter	AGATCTGAATTcgGATCCaGAGTGAGGActacctatagaagtaaGAGTGAGGAcaatcgtatacaagtaGATCCaGAGTGAGGActacctatagaagtaaGAGTGAGGAcaatcgtatacaagtaGATCCaGAGTGAGGActacctatagaagtaaGAGTGAGGAcaatcgtatacaagtaGATCCCTCTAGAGGGaGATCCaGAGTGAGGActacctatagaagtaaGAGTGAGGAcaatcgtatacaagtaGATCCaGAGTGAGGActacctatagaagtaaGAGTGAGGAcaatcgtatacaagtaGATCCCTCTAGAGGGTATATAATGGGGGCCACTAGTCTACTACCAGAGCTCATCGCTAGC	Leonard Lab plasmid reference number: L1410
pPD095 ZF43x12-Spaced_EYFP	EYFP reporter vector for the ZF43x12-Spaced promoter	ZF43x12-Spaced promoter	AGATCTGAATTcgGATCCaGAGTGAGGActacctatagaagtaaGAGTGAGGAcaatcgtatacaagtaGATCCaGAGTGAGGActacctatagaagtaaGAGTGAGGAcaatcgtatacaagtaGATCCaGAGTGAGGActacctatagaagtaaGAGTGAGGAcaatcgtatacaagtaGATCCCTCTAGAGGGaGATCCaGAGTGAGGActacctatagaagtaaGAGTGAGGAcaatcgtatacaagtaGATCCaGAGTGAGGActacctatagaagtaaGAGTGAGGAcaatcgtatacaagtaGATCCaGAGTGAGGActacctatagaagtaaGAGTGAGGAcaatcgtatacaagtaGATCCCTCTAGAGGGTATATAATGGGGGCCACTA…	Leonard Lab plasmid reference number: L1411
pPD134 ZF43x2-Spaced-Mid_EYFP	EYFP reporter vector for the ZF43x2-Spaced-Mid promoter	ZF43x2-Spaced-Mid promoter	AGATCTGAATTCGGATCCaGAGTGAGGActacctatagaagtaaGAGTGAGGAcaatcgtatacaagtaGATCCCTCTAGAGGGAgatccCATGAAGAATCTGCTTAGGGTTAGGCGTTTTGCGCTGCTTCGCGATGTACGGGCCAGATATAcGATCCCTCTAGAGGGTATATAATGGGGGCCACTAGTCTACTACCAGAGCTCATCGCTAGC	Leonard Lab plasmid reference number: L1412
pPD135 ZF43x4-Spaced-Mid_EYFP	EYFP reporter vector for the ZF43x4-Spaced-Mid promoter	ZF43x4-Spaced-Mid promoter	AGATCTGAATTcgGATCCaGAGTGAGGActacctatagaagtaaGAGTGAGGAcaatcgtatacaagtaGATCCaGAGTGAGGActacctatagaagtaaGAGTGAGGAcaatcgtatacaagtaGATCCCTCTAGAGGGagatccCATGAAGAATCTGCTTAGGGTTAGGCGTTTTGCGCTGCTTCGCGATGTACGGGCCAGATATAcGATCCCTCTAGAGGGTATATAATGGGGGCCACTAGTCTACTACCAGAGCTCATCGCTAGC	Leonard Lab plasmid reference number: L1413
pPD136 ZF43x6-Spaced-Mid_EYFP	EYFP reporter vector for the ZF43x6-Spaced-Mid promoter	ZF43x6-Spaced-Mid promoter	AGATCTGAATTcgGATCCaGAGTGAGGActacctatagaagtaaGAGTGAGGAcaatcgtatacaagtaGATCCaGAGTGAGGActacctatagaagtaaGAGTGAGGAcaatcgtatacaagtaGATCCaGAGTGAGGActacctatagaagtaaGAGTGAGGAcaatcgtatacaagtaGATCCCTCTAGAGGGaGATCcCATGAAGAATCTGCTTAGGGTTAGGCGTTTTGCGCTGCTTCGCGATGTACGGGCCAGATATAcGATCCCTCTAGAGGGTATATAATGGGGGCCACTAGTCTACTACCAGAGCTCATCGCTAGC	Leonard Lab plasmid reference number: L1414
pPD137 ZF43x8-Spaced-Mid_EYFP	EYFP reporter vector for the ZF43x8-Spaced-Mid promoter	ZF43x8-Spaced-Mid promoter	AGATCTGAATTcgGATCCaGAGTGAGGActacctatagaagtaaGAGTGAGGAcaatcgtatacaagtaGATCCaGAGTGAGGActacctatagaagtaaGAGTGAGGAcaatcgtatacaagtaGATCCCTCTAGAGGGaGATCCaGAGTGAGGActacctatagaagtaaGAGTGAGGAcaatcgtatacaagtaGATCCaGAGTGAGGActacctatagaagtaaGAGTGAGGAcaatcgtatacaagtaGATCCCTCTAGAGGGaGATCcCATGAAGAATCTGCTTAGGGTTAGGCGTTTTGCGCTGCTTCGCGATGTACGGGCCAGATATAcGATCCCTCTAGAGGGTATATAATGGGGGCCACTAGTCTACTACCAGAGCTCATCGCTAGC	Leonard Lab plasmid reference number: L1415
pPD138 ZF43x10-Spaced-Mid_EYFP	EYFP reporter vector for the ZF43x10-Spaced-Mid promoter	ZF43x10-Spaced-Mid promoter	AGATCTGAATTcGGATCCaGAGTGAGGActacctatagaagtaaGAGTGAGGAcaatcgtatacaagtaGATCCaGAGTGAGGActacctatagaagtaaGAGTGAGGAcaatcgtatacaagtaGATCCaGAGTGAGGActacctatagaagtaaGAGTGAGGAcaatcgtatacaagtaGATCCCTCTAGAGGGaGATCCaGAGTGAGGActacctatagaagtaaGAGTGAGGAcaatcgtatacaagtaGATCCaGAGTGAGGActacctatagaagtaaGAGTGAGGAcaatcgtatacaagtaGATCCCTCTAGGGgaGATCcCATGAAGAATCTGCTTAGGGTTAGGCGTTTTGCGCTGCTTCGCGATGTACGGGCCAGATATAcGATCCCT…	Leonard Lab plasmid reference number: L1416
pPD140 ZF43x12-Spaced-Mid_EYFP	EYFP reporter vector for the ZF43x12-Spaced-Mid promoter	ZF43x12-Spaced-Mid promoter	AGATCTGAATTcgGATCCaGAGTGAGGActacctatagaagtaaGAGTGAGGAcaatcgtatacaagtaGATCCaGAGTGAGGActacctatagaagtaaGAGTGAGGAcaatcgtatacaagtaGATCCaGAGTGAGGActacctatagaagtaaGAGTGAGGAcaatcgtatacaagtaGATCCCTCTAGAGGGaGATCCaGAGTGAGGActacctatagaagtaaGAGTGAGGAcaatcgtatacaagtaGATCCaGAGTGAGGActacctatagaagtaaGAGTGAGGAcaatcgtatacaagtaGATCCaGAGTGAGGActacctatagaagtaaGAGTGAGGAcaatcgtatacaagtaGATCCCTCTAGAGGGaGATCcCATGAAGAATCTG…	Leonard Lab plasmid reference number: L1417
pPD144 ZF43x2-Spaced-Far_EYFP	EYFP reporter vector for the ZF43x2-Spaced-Far promoter	ZF43x2-Spaced-Far promoter	AGATCTGAATTCGGATCCaGAGTGAGGActacctatagaagtaaGAGTGAGGAcaatcgtatacaagtaGATCCCTCTAGAGGGagatccTGAGTAGTGCGCGAGCAAAATTTAAGCTACAACAAGGCAAGGCTTGACCGACAATTGCATGAAGAATCTGCTTAGGGTTAGGCGTTTTGCGCTGCTTCGCGATGTACGGGCCAGATATAcGATCCCTCTAGAGGGTATATAATGGGGGCCACTAGTCTACTACCAGAGCTCATCGCTAGC	Leonard Lab plasmid reference number: L1418
pPD145 ZF43x4-Spaced-Far_EYFP	EYFP reporter vector for the ZF43x4-Spaced-Far promoter	ZF43x4-Spaced-Far promoter	AGATCTGAATTCGGATCCaGAGTGAGGActacctatagaagtaaGAGTGAGGAcaatcgtatacgagtaGATCCaGAGTGAGGActacctatagaagtaaGAGTGAGGAcaatcgtatacaagtaGATCCCTCTAGAGGGagatccTGAGTAGTGCGCGAGCAAAATTTAAGCTACAACAAGGCAAGGCTTGACCGACAATTGCATGAAGAATCTGCTTAGGGTTAGGCGTTTTGCGCTGCTTCGCGATGTACGGGCCAGATATAcGATCCCTCTAGAGGGTATATAATGGGGGCCACTAGTCTACTACCAGAGCTCATCGCTAGC	Leonard Lab plasmid reference number: L1419
pPD146 ZF43x6-Spaced-Far_EYFP	EYFP reporter vector for the ZF43x6-Spaced-Far promoter	ZF43x6-Spaced-Far promoter	AGATCTGAATTCGGATCCaGAGTGAGGActacctatagaagtaaGAGTGAGGAcaatcgtatacaagtaGATCCaGAGTGAGGActacctatagaagtaaGAGTGAGGAcaatcgtatacaagtaGATCCaGAGTGAGGActacctatagaagtaaGAGTGAGGAcaatcgtatacaagtaGATCCCTCTAGAGGGagatccTGAGTAGTGCGCGAGCAAAATTTAAGCTACAACAAGGCAAGGCTTGACCGACAATTGCATGAAGAATCTGCTTAGGGTTAGGCGTTTTGCGCTGCTTCGCGATGTACGGGCCAGATATAcGATCCCTCTAGAGGGTATATAATGGGGGCCACTAGTCTACTACCAGAGCTCATCGCTAGC	Leonard Lab plasmid reference number: L1420
pPD147 ZF43x8-Spaced-Far_EYFP	EYFP reporter vector for the ZF43x8-Spaced-Far promoter	ZF43x8-Spaced-Far promoter	AGATCTGAATTCGGATCCaGAGTGAGGActacctatagaagtaaGAGTGAGGAcaatcgtatacaagtaGATCCaGAGTGAGGActacctatagaagtaaGAGTGAGGAcaatcgtatacaagtaGATCCCTCTAGAGGGaGATCCaGAGTGAGGActacctatagaagtaaGAGTGAGGAcaatcgtatacaagtaGATCCaGAGTGAGGActacctatagaagtaaGAGTGAGGAcaatcgtatacaagtaGATCCCTCTAGAGGGagatccTGAGTAGTGCGCGAGCAAAATTTAAGCTACAACAAGGCAAGGCTTGACCGACAATTGCATGAAGAATCTGCTTAGGGTTAGGCGTTTTGCGCTGCTTCGCGATGTACGGGCCAGATATAcGATCC…	Leonard Lab plasmid reference number: L1421
pPD148 ZF43x10-Spaced-Far_EYFP	EYFP reporter vector for the ZF43x10-Spaced-Far promoter	ZF43x10-Spaced-Far promoter	AGATCTGAATTCGGATCCaGAGTGAGGActacctatagaagtaaGAGTGAGGAcaatcgtatacaagtaGATCCaGAGTGAGGActacctatagaagtaaGAGTGAGGAcaatcgtatacaagtaGATCCaGAGTGAGGActacctatagaagtaaGAGTGAGGAcaatcgtatacaagtaGATCCCTCTAGAGGGaGATCCaGAGTGAGGActacctatagaagtaaGAGTGAGGAcaatcgtatacaagtaGATCCaGAGTGAGGActacctatagaagtaaGAGTGAGGAcaatcgtatacaagtaGATCCCTCTAGAGGGagatccTGAGTAGTGCGCGAGCAAAATTTAAGCTACAACAAGGCAAGGCTTGACCGACAATTGCATGAAGAATCT…	Leonard Lab plasmid reference number: L1422
pPD150 ZF43x12-Spaced-Far_EYFP	EYFP reporter vector for the ZF43x12-Spaced-Far promoter	ZF43x12-Spaced-Far promoter	AGATCTGAATTCGGATCCaGAGTGAGGActacctatagaagtaaGAGTGAGGAcaatcgtatacaagtaGATCCaGAGTGAGGActacctatagaagtaaGAGTGAGGAcaatcgtatacaagtaGATCCaGAGTGAGGActacctatagaagtaaGAGTGAGGAcaatcgtatacaagtaGATCCCTCTAGAGGGaGATCCaGAGTGAGGActacctatagaagtaaGAGTGAGGAcaatcgtatacaagtaGATCCaGAGTGAGGActacctatagaagtaaGAGTGAGGAcaatcgtatacaagtaGATCCaGAGTGAGGActacctatagaagtaaGAGTGAGGAcaatcgtatacaagtaGATCCCTCTAGAGGGagatccTGAGTAGTGCGCG…	Leonard Lab plasmid reference number: L1423
pPD286 ZF43x2-Compact_EYFP	EYFP reporter vector for the ZF43x2-Compact promoter	ZF43x2-Compact promoter	AGATCTGAATTacGATCgGAGTGAGGAtAATTaGAGTGAGGAcGATCCCTCTAGAGGGTATATAATGGGGGCCACTAGTCTACTACCAGAGCTCATCGCTAGC	Leonard Lab plasmid reference number: L1434
pPD287 ZF43x3-Compact_EYFP	EYFP reporter vector for the ZF43x3-Compact promoter	ZF43x3-Compact promoter	AGATCTGAATTaGAGTGAGGAcGATCgGAGTGAGGAtAATTaGAGTGAGGAcGATCCCTCTAGAGGGTATATAATGGGGGCCACTAGTCTACTACCAGAGCTCATCGCTAGC	Leonard Lab plasmid reference number: L1435
pPD288 ZF43x4-Compact_EYFP	EYFP reporter vector for the ZF43x4-Compact promoter	ZF43x4-Compact promoter	AGATCTGAATTaaGTCTTCacagtgtacGAAGACccGATCgGAGTGAGGAaAATTaGAGTGAGGAcGATCgGAGTGAGGAtAATTaGAGTGAGGAcGATCCCTCTAGAGGGTATATAATGGGGGCCACTAGTCTACTACCAGAGCTCATCGCTAGC	Leonard Lab plasmid reference number: L1436
pPD289 ZF43x5-Compact_EYFP	EYFP reporter vector for the ZF43x5-Compact promoter	ZF43x5-Compact promoter	AGATCTGAATTaGAGTGAGGAcGATCgGAGTGAGGAaAATTaGAGTGAGGAcGATCgGAGTGAGGAtAATTaGAGTGAGGAcGATCCCTCTAGAGGGTATATAATGGGGGCCACTAGTCTACTACCAGAGCTCATCGCTAGC	Leonard Lab plasmid reference number: L1437
pPD290 ZF43x6-Compact_EYFP	EYFP reporter vector for the ZF43x6-Compact promoter	ZF43x6-Compact promoter	AGATCTGAATTacGATCgGAGTGAGGAtAATTaGAGTGAGGAcGATCgGAGTGAGGAaAATTaGAGTGAGGAcGATCgGAGTGAGGAtAATTaGAGTGAGGAcGATCCCTCTAGAGGGTATATAATGGGGGCCACTAGTCTACTACCAGAGCTCATCGCTAGC	Leonard Lab plasmid reference number: L1438
pPD1028 ZF43x6-Compact(SV40Min)_EYFP	EYFP reporter vector for the ZF43x6-Compact(overlapping ZF37) promoter with a SV40 minimal promoter	ZF43x6-Compact promoter with a SV40 minimal promoter	AGATCTGAATTgGAGTGAGGACGTGTaGAGTGAGGACGTGCgGAGTGAGGACGTGTaGAGTGAGGACGTGCgGAGTGAGGACGTGTaGAGTGAGGACGTGCCCTCTAGATGCATCTCAATTAGTCAGCAACCATAGtcccgcccctaactccgcccatcccgcccctaactccgcccagttccgcccattctccgccccatcgctgactaattttttttatttatgcagaggccgaggccgcctcggcctctgagctattccagaagtagtgaggaggcttttttggaggcctaggcttttgcaaaaagcttggCATTCCGGTACTGTTGGTAAAGGCTAGC	Leonard Lab plasmid reference number: L1551
pPD1029 ZF43x6-Compact(CMVMin)_EYFP	EYFP reporter vector for the ZF43x6-Compact(overlapping ZF37) promoter with a CMV minimal promoter	ZF43x6-Compact promoter with a CMV minimal promoter	AGATCTGAATTgGAGTGAGGACGTGTaGAGTGAGGACGTGCgGAGTGAGGACGTGTaGAGTGAGGACGTGCgGAGTGAGGACGTGTaGAGTGAGGACGTGCCCTCTAGAGGTAGGCGTGTACGGTGGGAGGTCTATATAAGCAGAGCTGAGCTCTCTGGCTAACTAGAGAACCCACTGCTTACTGGCTTATCGAAATTAATACGACTCACTATAGGGAGtCCCcAAGCTGGCTAGC	Leonard Lab plasmid reference number: L1552
pPD291 ZF43x7-Compact_EYFP	EYFP reporter vector for the ZF43x7-Compact promoter	ZF43x7-Compact promoter	AGATCTGAATTaGAGTGAGGAcGATCgGAGTGAGGAtAATTaGAGTGAGGAcGATCgGAGTGAGGAaAATTaGAGTGAGGAcGATCgGAGTGAGGAtAATTaGAGTGAGGAcGATCCCTCTAGAGGGTATATAATGGGGGCCACTAGTCTACTACCAGAGCTCATCGCTAGC	Leonard Lab plasmid reference number: L1439
pPD292 ZF43x8-Compact_EYFP	EYFP reporter vector for the ZF43x8-Compact promoter	ZF43x8-Compact promoter	AGATCTGAATTtGAGACCacagtgatacGGTCTCcGATCgGAGTGAGGAaAATTaGAGTGAGGAcGATCgGAGTGAGGAtAATTaGAGTGAGGAcGATCgGAGTGAGGAaAATTaGAGTGAGGAcGATCgGAGTGAGGAtAATTaGAGTGAGGAcGATCCCTCTAGAGGGTATATAATGGGGGCCACTAGTCTACTACCAGAGCTCATCGCTAGC	Leonard Lab plasmid reference number: L1440
pPD296 ZF43x12-Compact_EYFP	EYFP reporter vector for the ZF43x12-Compact promoter	ZF43x12-Compact promoter	AGATCTGAATTaaGTCTTCacagtgtacGAAGACccGATCgGAGTGAGGAaAATTaGAGTGAGGAcGATCgGAGTGAGGAtAATTaGAGTGAGGAcGATCgGAGTGAGGAaAATTaGAGTGAGGAcGATCgGAGTGAGGAtAATTaGAGTGAGGAcGATCgGAGTGAGGAaAATTaGAGTGAGGAcGATCgGAGTGAGGAtAATTaGAGTGAGGAcGATCCCTCTAGAGGGTATATAATGGGGGCCACTAGTCTACTACCAGAGCTCATCGCTAGC	Leonard Lab plasmid reference number: L1441
pPD920 ZF158x1-Compact_EYFP	EYFP reporter vector for the ZF158x1-Compact promoter	ZF158x1-Compact promoter	AGATCTGCGAGTCAGTGCAGACGGCAAGTGGTCGAGTGCCACTTGCCGTCTGCACGATCCCTGCGCCGtGTAGATGGAgACGCTCTCTAGAGGGTATATAATGGGGGCCACTAGTCTACTACCAGAGCTCATCGCTAGC	Leonard Lab plasmid reference number: L1465
pPD921 ZF158x2-Compact_EYFP	EYFP reporter vector for the ZF158x2-Compact promoter	ZF158x2-Compact promoter	AGATCTGCGAGTCAGTGCAGACGGCAAGTGGTCGAGTGCCACTTGCCGTCTGCACGATCtGTAGATGGAgGCCGtGTAGATGGAgACGCTCTCTAGAGGGTATATAATGGGGGCCACTAGTCTACTACCAGAGCTCATCGCTAGC	Leonard Lab plasmid reference number: L1466
pPD922 ZF158x3-Compact_EYFP	EYFP reporter vector for the ZF158x3-Compact promoter	ZF158x3-Compact promoter	AGATCTGCGAGTCAGTGCAGACGGCAAGTGGTCGAGTGCCACTTGCCGTCTGCACGATCtGTAGATGGAgAGCCtGTAGATGGAgGCCGtGTAGATGGAgACGCTCTCTAGAGGGTATATAATGGGGGCCACTAGTCTACTACCAGAGCTCATCGCTAGC	Leonard Lab plasmid reference number: L1467
pPD923 ZF158x4-Compact_EYFP	EYFP reporter vector for the ZF158x4-Compact promoter	ZF158x4-Compact promoter	AGATCTGCGAGTCAGTGCAGACGGCAAGTGGTCGAGTGCCACTTGCCGTCTGCACGATCtGTAGATGGAgGCTTtGTAGATGGAgAGCCtGTAGATGGAgGCCGtGTAGATGGAgACGCTCTCTAGAGGGTATATAATGGGGGCCACTAGTCTACTACCAGAGCTCATCGCTAGC	Leonard Lab plasmid reference number: L1468
pPD924 ZF158x5-Compact_EYFP	EYFP reporter vector for the ZF158x5-Compact promoter	ZF158x5-Compact promoter	AGATCTGCGAGTCAGTGCAGACGGCAAGTGGTCGAGTGCCACGCtGTAGATGGAgGATCtGTAGATGGAgGCTTtGTAGATGGAgAGCCtGTAGATGGAgGCCGtGTAGATGGAgACGCTCTCTAGAGGGTATATAATGGGGGCCACTAGTCTACTACCAGAGCTCATCGCTAGC	Leonard Lab plasmid reference number: L1469
pPD925 ZF158x6-Compact_EYFP v3	EYFP reporter vector for the ZF158x6-Compact promoter	ZF158x6-Compact promoter	AGATCTGCGAGTCAGTGCAGACGGCAAGTGGTCGAtGTAGATGGAgACGCtGTAGATGGAgGATCtGTAGATGGAgGCTTtGTAGATGGAgAGCCtGTAGATGGAgGCCGtGTAGATGGAgACGCTCTCTAGAGGGTATATAATGGGGGCCACTAGTCTACTACCAGAGCTCATCGCTAGC	Leonard Lab plasmid reference number: L1470
pPD926 ZF158x7-Compact_EYFP	EYFP reporter vector for the ZF158x7-Compact promoter	ZF158x7-Compact promoter	AGATCTGCGAGTCAGTGCAGACGGCAAGTGGTCGAtGTAGATGGAgCGACtGTAGATGGAgACGCtGTAGATGGAgGATCtGTAGATGGAgGCTTtGTAGATGGAgAGCCtGTAGATGGAgGCCGtGTAGATGGAgACGCTCTCTAGAGGGTATATAATGGGGGCCACTAGTCTACTACCAGAGCTCATCGCTAGC	Leonard Lab plasmid reference number: L1471
pPD927 ZF158x8-Compact_EYFP	EYFP reporter vector for the ZF158x8-Compact promoter	ZF158x8-Compact promoter	AGATCTGCGAGTCAGTGCAGACGGCAAGTGGTCGAtGTAGATGGAgGTGAtGTAGATGGAgCGACtGTAGATGGAgACGCtGTAGATGGAgGATCtGTAGATGGAgGCTTtGTAGATGGAgAGCCtGTAGATGGAgGCCGtGTAGATGGAgACGCTCTCTAGAGGGTATATAATGGGGGCCACTAGTCTACTACCAGAGCTCATCGCTAGC	Leonard Lab plasmid reference number: L1472
pPD928 ZF158x12-Compact_EYFP	EYFP reporter vector for the ZF158x12-Compact promoter	ZF158x12-Compact promoter	AGATCTGCGAGtGTAGATGGAgCTGGtGTAGATGGAgTCGAtGTAGATGGAgGACTtGTAGATGGAgTCGAtGTAGATGGAgGTGAtGTAGATGGAgCGACtGTAGATGGAgACGCtGTAGATGGAgGATCtGTAGATGGAgGCTTtGTAGATGGAgAGCCtGTAGATGGAgGCCGtGTAGATGGAgACGCTCTCTAGAGGGTATATAATGGGGGCCACTAGTCTACTACCAGAGCTCATCGCTAGC	Leonard Lab plasmid reference number: L1473
pPD929 ZF37x1-Compact_EYFP	EYFP reporter vector for the ZF37x1-Compact promoter	ZF37x1-Compact promoter	AGATCTGCGAGTCAGTGCAGACGGCAAGTGGTCGAGTGCCACTTGCCGTCTGCACGATCCCTCTGCCGtGAGGACGTGtACGCTCTCTAGAGGGTATATAATGGGGGCCACTAGTCTACTACCAGAGCTCATCGCTAGC	Leonard Lab plasmid reference number: L1474
pPD930 ZF37x2-Compact_EYFP	EYFP reporter vector for the ZF37x2-Compact promoter	ZF37x2-Compact promoter	AGATCTGCGAGTCAGTGCAGACGGCAAGTGGTCGAGTGCCACTTGCCGTCTGCACGATCtGAGGACGTGtGCCGtGAGGACGTGtACGCTCTCTAGAGGGTATATAATGGGGGCCACTAGTCTACTACCAGAGCTCATCGCTAGC	Leonard Lab plasmid reference number: L1475
pPD931 ZF37x3-Compact_EYFP	EYFP reporter vector for the ZF37x3-Compact promoter	ZF37x3-Compact promoter	AGATCTGCGAGTCAGTGCAGACGGCAAGTGGTCGAGTGCCACTTGCCGTCTGCACGATCtGAGGACGTGtAGCCtGAGGACGTGtGCCGtGAGGACGTGtACGCTCTCTAGAGGGTATATAATGGGGGCCACTAGTCTACTACCAGAGCTCATCGCTAGC	Leonard Lab plasmid reference number: L1476
pPD932 ZF37x4-Compact_EYFP	EYFP reporter vector for the ZF37x4-Compact promoter	ZF37x4-Compact promoter	AGATCTGCGAGTCAGTGCAGACGGCAAGTGGTCGAGTGCCACTTGCCGTCTGCACGATCtGAGGACGTGtGCTTtGAGGACGTGtAGCCtGAGGACGTGtGCCGtGAGGACGTGtACGCTCTCTAGAGGGTATATAATGGGGGCCACTAGTCTACTACCAGAGCTCATCGCTAGC	Leonard Lab plasmid reference number: L1477
pPD933 ZF37x5-Compact_EYFP	EYFP reporter vector for the ZF37x5-Compact promoter	ZF37x5-Compact promoter	AGATCTGCGAGTCAGTGCAGACGGCAAGTGGTCGAGTGCCACGCtGAGGACGTGtGATCtGAGGACGTGtGCTTtGAGGACGTGtAGCCtGAGGACGTGtGCCGtGAGGACGTGtACGCTCTCTAGAGGGTATATAATGGGGGCCACTAGTCTACTACCAGAGCTCATCGCTAGC	Leonard Lab plasmid reference number: L1478
pPD934 ZF37x6-Compact_EYFP v3	EYFP reporter vector for the ZF37x6-Compact promoter	ZF37x6-Compact promoter	AGATCTGCGAGTCAGTGCAGACGGCAAGTGGTCGAtGAGGACGTGtACGCtGAGGACGTGtGATCtGAGGACGTGtGCTTtGAGGACGTGtAGCCtGAGGACGTGtGCCGtGAGGACGTGtACGCTCTCTAGAGGGTATATAATGGGGGCCACTAGTCTACTACCAGAGCTCATCGCTAGC	Leonard Lab plasmid reference number: L1479
pPD935 ZF37x7-Compact_EYFP	EYFP reporter vector for the ZF37x7-Compact promoter	ZF37x7-Compact promoter	AGATCTGCGAGTCAGTGCAGACGGCAAGTGGTCGAtGAGGACGTGtCGACtGAGGACGTGtACGCtGAGGACGTGtGATCtGAGGACGTGtGCTTtGAGGACGTGtAGCCtGAGGACGTGtGCCGtGAGGACGTGtACGCTCTCTAGAGGGTATATAATGGGGGCCACTAGTCTACTACCAGAGCTCATCGCTAGC	Leonard Lab plasmid reference number: L1480
pPD936 ZF37x8-Compact_EYFP	EYFP reporter vector for the ZF37x8-Compact promoter	ZF37x8-Compact promoter	AGATCTGCGAGTCAGTGCAGACGGCAAGTGGTCGAtGAGGACGTGtGTGAtGAGGACGTGtCGACtGAGGACGTGtACGCtGAGGACGTGtGATCtGAGGACGTGtGCTTtGAGGACGTGtAGCCtGAGGACGTGtGCCGtGAGGACGTGtACGCTCTCTAGAGGGTATATAATGGGGGCCACTAGTCTACTACCAGAGCTCATCGCTAGC	Leonard Lab plasmid reference number: L1481
pPD937 ZF37x12-Compact_EYFP	EYFP reporter vector for the ZF37x12-Compact promoter	ZF37x12-Compact promoter	AGATCTGCGAGtGAGGACGTGtCTGGtGAGGACGTGtTCGAtGAGGACGTGtGACTtGAGGACGTGtTCGAtGAGGACGTGtGTGAtGAGGACGTGtCGACtGAGGACGTGtACGCtGAGGACGTGtGATCtGAGGACGTGtGCTTtGAGGACGTGtAGCCtGAGGACGTGtGCCGtGAGGACGTGtACGCTCTCTAGAGGGTATATAATGGGGGCCACTAGTCTACTACCAGAGCTCATCGCTAGC	Leonard Lab plasmid reference number: L1482
pPD126 AND Gate, 1 repeat	EYFP reporter vector for the Logic 37 AND 158 NOT 43 1 repeat promoter	Logic 37 AND 158 NOT 43 1 repeat promoter	AGATCTGAATTaaGTCTTCacagtgtacGAAGACccagagtGTAGATGGAcagagtGAGGACGTGcGATCCCTCTAGAGGGTATATAATGGGGGCCACTAGTCTACTACCAGAGCTCATCGCTAGC	Leonard Lab plasmid reference number: L1357
pPD127 AND Gate, 2 repeats	EYFP reporter vector for the Logic 37 AND 158 NOT 43 2 repeats promoter	Logic 37 AND 158 NOT 43 2 repeats promoter	AGATCTGAATTaaGTCTTCacagtgtacGAAGACccagagtGTAGATGGAcagagtGAGGACGTGcagagtGTAGATGGAcagagtGAGGACGTGcGATCCCTCTAGAGGGTATATAATGGGGGCCACTAGTCTACTACCAGAGCTCATCGCTAGC	Leonard Lab plasmid reference number: L1358
pPD128 AND Gate, 3 repeats	EYFP reporter vector for the Logic 37 AND 158 NOT 43 3 repeats promoter	Logic 37 AND 158 NOT 43 3 repeats promoter	AGATCTGaatttGTAGATGGAcagagtGAGGACGTGcagagtGTAGATGGAcagagtGAGGACGTGcagagtGTAGATGGAcagagtGAGGACGTGcGATCCCTCTAGAGGGTATATAATGGGGGCCACTAGTCTACTACCAGAGCTCATCGCTAGC	Leonard Lab plasmid reference number: L1359
pPD129 AND Gate, 4 repeats	EYFP reporter vector for the Logic 37 AND 158 NOT 43 4 repeats promoter	Logic 37 AND 158 NOT 43 4 repeats promoter	AGATCTGaatttGTAGATGGAcagagtGAGGACGTGcagagtGTAGATGGAcagagtGAGGACGTGcagagtGTAGATGGAcagagtGAGGACGTGcagagtGTAGATGGAcagagtGAGGACGTGcGATCCCTCTAGAGGGTATATAATGGGGGCCACTAGTCTACTACCAGAGCTCATCGCTAGC	Leonard Lab plasmid reference number: L1360
pPD186 Tri-AND Gate, 1 repeat	EYFP reporter vector for the Logic 37 AND 43 AND 158 1 repeat promoter	Logic 37 AND 43 AND 158 1 repeat promoter	AGATCTGAATTaaGTCTTCacagtgtacGAAGACcccctcaGTAGATGGAacctcaGAGGACGTGacctcaGAGTGAGGAaGATCCCTCTAGAGGGTATATAATGGGGGCCACTAGTCTACTACCAGAGCTCATCGCTAGC	Leonard Lab plasmid reference number: L1361
pPD187 Tri-AND Gate, 2 repeats	EYFP reporter vector for the Logic 37 AND 43 AND 158 2 repeats promoter	Logic 37 AND 43 AND 158 2 repeats promoter	AGATCTGAATTaGTAGATGGAacctcaGAGGACGTGacctcaGAGTGAGGAacctcaGTAGATGGAacctcaGAGGACGTGacctcaGAGTGAGGAaGATCCCTCTAGAGGGTATATAATGGGGGCCACTAGTCTACTACCAGAGCTCATCGCTAGC	Leonard Lab plasmid reference number: L1362
			Legend: YB_TATA Minimal Promoter = Underline Other Minimal Promoter = Underline Italicize ZF Binding Site = Bold
