## Supplementary Table Archive for "COMET: A toolkit for composing customizable genetic programs in mammalian cells": Supplementary Table 3.xlsx

### Sheet: Sheet1
Plasmid Number and Name	Purpose	Notable components	Notable component sequence	Reference Number
pPD526 VP16-ZF13	Constitutive expression of VP16-ZF13 under the CMV promoter.	VP16-ZF13 gene	ATGGATTATAAGGATCACGATGGCGACTACAAGGACCACGATATTGACTACAAAGACGATGACGATAAAATGGCTCCTAAGAAAAAGCGCAAAGTCGGTATCCATGGCGTTCCCGGATCCGTCGACGGTGGACTGCAGGCCCCACCAACCGATGTTTCTTTAGGTGATGAGTTACATTTGGACGGTGAGGACGTAGCTATGGCACATGCAGATGCCTTAGACGATTTTGACTTGGATATGTTAGGAGATGGAGATTCACCAGGACCTGGTTTCACACCACACGATTCAGCTCCATACGGTGCTTTGGACATGGCCGATTTCGAATTTGAACAGATGTTTACTGATGCCTTGGGTATAGACGAATACGGTGGTGGAGGTACCGGTGGAGCTAGACCCGGG…	Leonard Lab plasmid reference number: L1292
pPD527 VP16-ZF14	Constitutive expression of VP16-ZF14 under the CMV promoter.	VP16-ZF14 gene	ATGGATTATAAGGATCACGATGGCGACTACAAGGACCACGATATTGACTACAAAGACGATGACGATAAAATGGCTCCTAAGAAAAAGCGCAAAGTCGGTATCCATGGCGTTCCCGGATCCGTCGACGGTGGACTGCAGGCCCCACCAACCGATGTTTCTTTAGGTGATGAGTTACATTTGGACGGTGAGGACGTAGCTATGGCACATGCAGATGCCTTAGACGATTTTGACTTGGATATGTTAGGAGATGGAGATTCACCAGGACCTGGTTTCACACCACACGATTCAGCTCCATACGGTGCTTTGGACATGGCCGATTTCGAATTTGAACAGATGTTTACTGATGCCTTGGGTATAGACGAATACGGTGGTGGAGGTACCGGTGGAGCTAGACCCGGG…	Leonard Lab plasmid reference number: L1293
pPD528 VP16-ZF21	Constitutive expression of VP16-ZF21 under the CMV promoter.	VP16-ZF21 gene	ATGGATTATAAGGATCACGATGGCGACTACAAGGACCACGATATTGACTACAAAGACGATGACGATAAAATGGCTCCTAAGAAAAAGCGCAAAGTCGGTATCCATGGCGTTCCCGGATCCGTCGACGGTGGACTGCAGGCCCCACCAACCGATGTTTCTTTAGGTGATGAGTTACATTTGGACGGTGAGGACGTAGCTATGGCACATGCAGATGCCTTAGACGATTTTGACTTGGATATGTTAGGAGATGGAGATTCACCAGGACCTGGTTTCACACCACACGATTCAGCTCCATACGGTGCTTTGGACATGGCCGATTTCGAATTTGAACAGATGTTTACTGATGCCTTGGGTATAGACGAATACGGTGGTGGAGGTACCGGTGGAGCTAGACCCGGG…	Leonard Lab plasmid reference number: L1294
pPD529 VP16-ZF36	Constitutive expression of VP16-ZF36 under the CMV promoter.	VP16-ZF36 gene	ATGGATTATAAGGATCACGATGGCGACTACAAGGACCACGATATTGACTACAAAGACGATGACGATAAAATGGCTCCTAAGAAAAAGCGCAAAGTCGGTATCCATGGCGTTCCCGGATCCGTCGACGGTGGACTGCAGGCCCCACCAACCGATGTTTCTTTAGGTGATGAGTTACATTTGGACGGTGAGGACGTAGCTATGGCACATGCAGATGCCTTAGACGATTTTGACTTGGATATGTTAGGAGATGGAGATTCACCAGGACCTGGTTTCACACCACACGATTCAGCTCCATACGGTGCTTTGGACATGGCCGATTTCGAATTTGAACAGATGTTTACTGATGCCTTGGGTATAGACGAATACGGTGGTGGAGGTACCGGTGGAGCTAGACCCGGG…	Leonard Lab plasmid reference number: L1295
pPD189 VP16-ZF37	Constitutive expression of VP16-ZF37 under the CMV promoter.	VP16-ZF37 gene	ATGGATTATAAGGATCACGATGGCGACTACAAGGACCACGATATTGACTACAAAGACGATGACGATAAAATGGCTCCTAAGAAAAAGCGCAAAGTCGGTATCCATGGCGTTCCCGTCGACGGTGGACTGCAGGCCCCACCAACCGATGTTTCTTTAGGTGATGAGTTACATTTGGACGGTGAGGACGTAGCTATGGCACATGCAGATGCCTTAGACGATTTTGACTTGGATATGTTAGGAGATGGAGATTCACCAGGACCTGGTTTCACACCACACGATTCAGCTCCATACGGTGCTTTGGACATGGCCGATTTCGAATTTGAACAGATGTTTACTGATGCCTTGGGTATAGACGAATACGGTGGTGGAGCTAGACCCGGGGAGCGCCCCTTCCAGTGT…	Leonard Lab plasmid reference number: L1296
pPD530 VP16-ZF42	Constitutive expression of VP16-ZF42 under the CMV promoter.	VP16-ZF42 gene	ATGGATTATAAGGATCACGATGGCGACTACAAGGACCACGATATTGACTACAAAGACGATGACGATAAAATGGCTCCTAAGAAAAAGCGCAAAGTCGGTATCCATGGCGTTCCCGGATCCGTCGACGGTGGACTGCAGGCCCCACCAACCGATGTTTCTTTAGGTGATGAGTTACATTTGGACGGTGAGGACGTAGCTATGGCACATGCAGATGCCTTAGACGATTTTGACTTGGATATGTTAGGAGATGGAGATTCACCAGGACCTGGTTTCACACCACACGATTCAGCTCCATACGGTGCTTTGGACATGGCCGATTTCGAATTTGAACAGATGTTTACTGATGCCTTGGGTATAGACGAATACGGTGGTGGAGGTACCGGTGGAGCTAGACCCGGG…	Leonard Lab plasmid reference number: L1297
pPD100 VP16-ZF43	Constitutive expression of VP16-ZF43 under the CMV promoter.	VP16-ZF43 gene	ATGGATTATAAGGATCACGATGGCGACTACAAGGACCACGATATTGACTACAAAGACGATGACGATAAAATGGCTCCTAAGAAAAAGCGCAAAGTCGGTATCCATGGCGTTCCCGTCGACGGTGGACTGCAGGCCCCACCAACCGATGTTTCTTTAGGTGATGAGTTACATTTGGACGGTGAGGACGTAGCTATGGCACATGCAGATGCCTTAGACGATTTTGACTTGGATATGTTAGGAGATGGAGATTCACCAGGACCTGGTTTCACACCACACGATTCAGCTCCATACGGTGCTTTGGACATGGCCGATTTCGAATTTGAACAGATGTTTACTGATGCCTTGGGTATAGACGAATACGGTGGTGGAGCTAGACCCGGGGAGCGCCCCTTCCAGTGT…	Leonard Lab plasmid reference number: L1298
pPD531 VP16-ZF54	Constitutive expression of VP16-ZF54 under the CMV promoter.	VP16-ZF54 gene	ATGGATTATAAGGATCACGATGGCGACTACAAGGACCACGATATTGACTACAAAGACGATGACGATAAAATGGCTCCTAAGAAAAAGCGCAAAGTCGGTATCCATGGCGTTCCCGGATCCGTCGACGGTGGACTGCAGGCCCCACCAACCGATGTTTCTTTAGGTGATGAGTTACATTTGGACGGTGAGGACGTAGCTATGGCACATGCAGATGCCTTAGACGATTTTGACTTGGATATGTTAGGAGATGGAGATTCACCAGGACCTGGTTTCACACCACACGATTCAGCTCCATACGGTGCTTTGGACATGGCCGATTTCGAATTTGAACAGATGTTTACTGATGCCTTGGGTATAGACGAATACGGTGGTGGAGGTACCGGTGGAGCTAGACCCGGG…	Leonard Lab plasmid reference number: L1299
pPD532 VP16-ZF55	Constitutive expression of VP16-ZF55 under the CMV promoter.	VP16-ZF55 gene	ATGGATTATAAGGATCACGATGGCGACTACAAGGACCACGATATTGACTACAAAGACGATGACGATAAAATGGCTCCTAAGAAAAAGCGCAAAGTCGGTATCCATGGCGTTCCCGGATCCGTCGACGGTGGACTGCAGGCCCCACCAACCGATGTTTCTTTAGGTGATGAGTTACATTTGGACGGTGAGGACGTAGCTATGGCACATGCAGATGCCTTAGACGATTTTGACTTGGATATGTTAGGAGATGGAGATTCACCAGGACCTGGTTTCACACCACACGATTCAGCTCCATACGGTGCTTTGGACATGGCCGATTTCGAATTTGAACAGATGTTTACTGATGCCTTGGGTATAGACGAATACGGTGGTGGAGGTACCGGTGGAGCTAGACCCGGG…	Leonard Lab plasmid reference number: L1300
pPD533 VP16-ZF62	Constitutive expression of VP16-ZF62 under the CMV promoter.	VP16-ZF62 gene	ATGGATTATAAGGATCACGATGGCGACTACAAGGACCACGATATTGACTACAAAGACGATGACGATAAAATGGCTCCTAAGAAAAAGCGCAAAGTCGGTATCCATGGCGTTCCCGGATCCGTCGACGGTGGACTGCAGGCCCCACCAACCGATGTTTCTTTAGGTGATGAGTTACATTTGGACGGTGAGGACGTAGCTATGGCACATGCAGATGCCTTAGACGATTTTGACTTGGATATGTTAGGAGATGGAGATTCACCAGGACCTGGTTTCACACCACACGATTCAGCTCCATACGGTGCTTTGGACATGGCCGATTTCGAATTTGAACAGATGTTTACTGATGCCTTGGGTATAGACGAATACGGTGGTGGAGGTACCGGTGGAGCTAGACCCGGG…	Leonard Lab plasmid reference number: L1301
pPD251 VP16-ZF92	Constitutive expression of VP16-ZF92 under the CMV promoter.	VP16-ZF92 gene	ATGGATTATAAGGATCACGATGGCGACTACAAGGACCACGATATTGACTACAAAGACGATGACGATAAAATGGCTCCTAAGAAAAAGCGCAAAGTCGGTATCCATGGCGTTCCCGTCGACGGTGGACTGCAGGCCCCACCAACCGATGTTTCTTTAGGTGATGAGTTACATTTGGACGGTGAGGACGTAGCTATGGCACATGCAGATGCCTTAGACGATTTTGACTTGGATATGTTAGGAGATGGAGATTCACCAGGACCTGGTTTCACACCACACGATTCAGCTCCATACGGTGCTTTGGACATGGCCGATTTCGAATTTGAACAGATGTTTACTGATGCCTTGGGTATAGACGAATACGGTGGTGGAGCTAGACCCGGGGAGCGCCCCTTCCAGTGT…	Leonard Lab plasmid reference number: L1302
pPD534 VP16-ZF93	Constitutive expression of VP16-ZF93 under the CMV promoter.	VP16-ZF93 gene	ATGGATTATAAGGATCACGATGGCGACTACAAGGACCACGATATTGACTACAAAGACGATGACGATAAAATGGCTCCTAAGAAAAAGCGCAAAGTCGGTATCCATGGCGTTCCCGGATCCGTCGACGGTGGACTGCAGGCCCCACCAACCGATGTTTCTTTAGGTGATGAGTTACATTTGGACGGTGAGGACGTAGCTATGGCACATGCAGATGCCTTAGACGATTTTGACTTGGATATGTTAGGAGATGGAGATTCACCAGGACCTGGTTTCACACCACACGATTCAGCTCCATACGGTGCTTTGGACATGGCCGATTTCGAATTTGAACAGATGTTTACTGATGCCTTGGGTATAGACGAATACGGTGGTGGAGGTACCGGTGGAGCTAGACCCGGG…	Leonard Lab plasmid reference number: L1303
pPD188 VP16-ZF97	Constitutive expression of VP16-ZF97 under the CMV promoter.	VP16-ZF97 gene	ATGGATTATAAGGATCACGATGGCGACTACAAGGACCACGATATTGACTACAAAGACGATGACGATAAAATGGCTCCTAAGAAAAAGCGCAAAGTCGGTATCCATGGCGTTCCCGTCGACGGTGGACTGCAGGCCCCACCAACCGATGTTTCTTTAGGTGATGAGTTACATTTGGACGGTGAGGACGTAGCTATGGCACATGCAGATGCCTTAGACGATTTTGACTTGGATATGTTAGGAGATGGAGATTCACCAGGACCTGGTTTCACACCACACGATTCAGCTCCATACGGTGCTTTGGACATGGCCGATTTCGAATTTGAACAGATGTTTACTGATGCCTTGGGTATAGACGAATACGGTGGTGGAGCTAGACCCGGGGAGCGCCCCTTCCAGTGT…	Leonard Lab plasmid reference number: L1304
pPD535 VP16-ZF129	Constitutive expression of VP16-ZF129 under the CMV promoter.	VP16-ZF129 gene	ATGGATTATAAGGATCACGATGGCGACTACAAGGACCACGATATTGACTACAAAGACGATGACGATAAAATGGCTCCTAAGAAAAAGCGCAAAGTCGGTATCCATGGCGTTCCCGGATCCGTCGACGGTGGACTGCAGGCCCCACCAACCGATGTTTCTTTAGGTGATGAGTTACATTTGGACGGTGAGGACGTAGCTATGGCACATGCAGATGCCTTAGACGATTTTGACTTGGATATGTTAGGAGATGGAGATTCACCAGGACCTGGTTTCACACCACACGATTCAGCTCCATACGGTGCTTTGGACATGGCCGATTTCGAATTTGAACAGATGTTTACTGATGCCTTGGGTATAGACGAATACGGTGGTGGAGGTACCGGTGGAGCTAGACCCGGG…	Leonard Lab plasmid reference number: L1305
pPD536 VP16-ZF150	Constitutive expression of VP16-ZF150 under the CMV promoter.	VP16-ZF150 gene	ATGGATTATAAGGATCACGATGGCGACTACAAGGACCACGATATTGACTACAAAGACGATGACGATAAAATGGCTCCTAAGAAAAAGCGCAAAGTCGGTATCCATGGCGTTCCCGGATCCGTCGACGGTGGACTGCAGGCCCCACCAACCGATGTTTCTTTAGGTGATGAGTTACATTTGGACGGTGAGGACGTAGCTATGGCACATGCAGATGCCTTAGACGATTTTGACTTGGATATGTTAGGAGATGGAGATTCACCAGGACCTGGTTTCACACCACACGATTCAGCTCCATACGGTGCTTTGGACATGGCCGATTTCGAATTTGAACAGATGTTTACTGATGCCTTGGGTATAGACGAATACGGTGGTGGAGGTACCGGTGGAGCTAGACCCGGG…	Leonard Lab plasmid reference number: L1306
pPD537 VP16-ZF151	Constitutive expression of VP16-ZF151 under the CMV promoter.	VP16-ZF151 gene	ATGGATTATAAGGATCACGATGGCGACTACAAGGACCACGATATTGACTACAAAGACGATGACGATAAAATGGCTCCTAAGAAAAAGCGCAAAGTCGGTATCCATGGCGTTCCCGGATCCGTCGACGGTGGACTGCAGGCCCCACCAACCGATGTTTCTTTAGGTGATGAGTTACATTTGGACGGTGAGGACGTAGCTATGGCACATGCAGATGCCTTAGACGATTTTGACTTGGATATGTTAGGAGATGGAGATTCACCAGGACCTGGTTTCACACCACACGATTCAGCTCCATACGGTGCTTTGGACATGGCCGATTTCGAATTTGAACAGATGTTTACTGATGCCTTGGGTATAGACGAATACGGTGGTGGAGGTACCGGTGGAGCTAGACCCGGG…	Leonard Lab plasmid reference number: L1307
pPD250 VP16-ZF158	Constitutive expression of VP16-ZF158 under the CMV promoter.	VP16-ZF158 gene	ATGGATTATAAGGATCACGATGGCGACTACAAGGACCACGATATTGACTACAAAGACGATGACGATAAAATGGCTCCTAAGAAAAAGCGCAAAGTCGGTATCCATGGCGTTCCCGTCGACGGTGGACTGCAGGCCCCACCAACCGATGTTTCTTTAGGTGATGAGTTACATTTGGACGGTGAGGACGTAGCTATGGCACATGCAGATGCCTTAGACGATTTTGACTTGGATATGTTAGGAGATGGAGATTCACCAGGACCTGGTTTCACACCACACGATTCAGCTCCATACGGTGCTTTGGACATGGCCGATTTCGAATTTGAACAGATGTTTACTGATGCCTTGGGTATAGACGAATACGGTGGTGGAGCTAGACCCGGGGAGCGCCCCTTCCAGTGT…	Leonard Lab plasmid reference number: L1308
pPD538 VP16-ZF172	Constitutive expression of VP16-ZF172 under the CMV promoter.	VP16-ZF172 gene	ATGGATTATAAGGATCACGATGGCGACTACAAGGACCACGATATTGACTACAAAGACGATGACGATAAAATGGCTCCTAAGAAAAAGCGCAAAGTCGGTATCCATGGCGTTCCCGGATCCGTCGACGGTGGACTGCAGGCCCCACCAACCGATGTTTCTTTAGGTGATGAGTTACATTTGGACGGTGAGGACGTAGCTATGGCACATGCAGATGCCTTAGACGATTTTGACTTGGATATGTTAGGAGATGGAGATTCACCAGGACCTGGTTTCACACCACACGATTCAGCTCCATACGGTGCTTTGGACATGGCCGATTTCGAATTTGAACAGATGTTTACTGATGCCTTGGGTATAGACGAATACGGTGGTGGAGGTACCGGTGGAGCTAGACCCGGG…	Leonard Lab plasmid reference number: L1309
pPD539 VP16-ZF173	Constitutive expression of VP16-ZF173 under the CMV promoter.	VP16-ZF173 gene	ATGGATTATAAGGATCACGATGGCGACTACAAGGACCACGATATTGACTACAAAGACGATGACGATAAAATGGCTCCTAAGAAAAAGCGCAAAGTCGGTATCCATGGCGTTCCCGGATCCGTCGACGGTGGACTGCAGGCCCCACCAACCGATGTTTCTTTAGGTGATGAGTTACATTTGGACGGTGAGGACGTAGCTATGGCACATGCAGATGCCTTAGACGATTTTGACTTGGATATGTTAGGAGATGGAGATTCACCAGGACCTGGTTTCACACCACACGATTCAGCTCCATACGGTGCTTTGGACATGGCCGATTTCGAATTTGAACAGATGTTTACTGATGCCTTGGGTATAGACGAATACGGTGGTGGAGGTACCGGTGGAGCTAGACCCGGG…	Leonard Lab plasmid reference number: L1310
pPD107 VP16-ZF43(RARR)	Constitutive expression of VP16-ZF43(RARR) under the CMV promoter.	VP16-ZF43(RARR) gene	ATGGATTATAAGGATCACGATGGCGACTACAAGGACCACGATATTGACTACAAAGACGATGACGATAAAATGGCTCCTAAGAAAAAGCGCAAAGTCGGTATCCATGGCGTTCCCGTCGACGGTGGACTGCAGGCCCCACCAACCGATGTTTCTTTAGGTGATGAGTTACATTTGGACGGTGAGGACGTAGCTATGGCACATGCAGATGCCTTAGACGATTTTGACTTGGATATGTTAGGAGATGGAGATTCACCAGGACCTGGTTTCACACCACACGATTCAGCTCCATACGGTGCTTTGGACATGGCCGATTTCGAATTTGAACAGATGTTTACTGATGCCTTGGGTATAGACGAATACGGTGGTGGAGCTAGACCCGGGGAGCGCCCCTTCCAGTGT…	Leonard Lab plasmid reference number: L1374
pPD108 VP16-ZF43(RAAR)	Constitutive expression of VP16-ZF43(RAAR) under the CMV promoter.	VP16-ZF43(RAAR) gene	ATGGATTATAAGGATCACGATGGCGACTACAAGGACCACGATATTGACTACAAAGACGATGACGATAAAATGGCTCCTAAGAAAAAGCGCAAAGTCGGTATCCATGGCGTTCCCGTCGACGGTGGACTGCAGGCCCCACCAACCGATGTTTCTTTAGGTGATGAGTTACATTTGGACGGTGAGGACGTAGCTATGGCACATGCAGATGCCTTAGACGATTTTGACTTGGATATGTTAGGAGATGGAGATTCACCAGGACCTGGTTTCACACCACACGATTCAGCTCCATACGGTGCTTTGGACATGGCCGATTTCGAATTTGAACAGATGTTTACTGATGCCTTGGGTATAGACGAATACGGTGGTGGAGCTAGACCCGGGGAGCGCCCCTTCCAGTGT…	Leonard Lab plasmid reference number: L1375
pPD109 VP16-ZF43(RAAA)	Constitutive expression of VP16-ZF43(RAAA) under the CMV promoter.	VP16-ZF43(RAAA) gene	ATGGATTATAAGGATCACGATGGCGACTACAAGGACCACGATATTGACTACAAAGACGATGACGATAAAATGGCTCCTAAGAAAAAGCGCAAAGTCGGTATCCATGGCGTTCCCGTCGACGGTGGACTGCAGGCCCCACCAACCGATGTTTCTTTAGGTGATGAGTTACATTTGGACGGTGAGGACGTAGCTATGGCACATGCAGATGCCTTAGACGATTTTGACTTGGATATGTTAGGAGATGGAGATTCACCAGGACCTGGTTTCACACCACACGATTCAGCTCCATACGGTGCTTTGGACATGGCCGATTTCGAATTTGAACAGATGTTTACTGATGCCTTGGGTATAGACGAATACGGTGGTGGAGCTAGACCCGGGGAGCGCCCCTTCCAGTGT…	Leonard Lab plasmid reference number: L1376
pPD110 VP16-ZF43(ARRR)	Constitutive expression of VP16-ZF43(ARRR) under the CMV promoter.	VP16-ZF43(ARRR) gene	ATGGATTATAAGGATCACGATGGCGACTACAAGGACCACGATATTGACTACAAAGACGATGACGATAAAATGGCTCCTAAGAAAAAGCGCAAAGTCGGTATCCATGGCGTTCCCGTCGACGGTGGACTGCAGGCCCCACCAACCGATGTTTCTTTAGGTGATGAGTTACATTTGGACGGTGAGGACGTAGCTATGGCACATGCAGATGCCTTAGACGATTTTGACTTGGATATGTTAGGAGATGGAGATTCACCAGGACCTGGTTTCACACCACACGATTCAGCTCCATACGGTGCTTTGGACATGGCCGATTTCGAATTTGAACAGATGTTTACTGATGCCTTGGGTATAGACGAATACGGTGGTGGAGCTAGACCCGGGGAGGCCCCCTTCCAGTGT…	Leonard Lab plasmid reference number: L1377
pPD111 VP16-ZF43(AARR)	Constitutive expression of VP16-ZF43(AARR) under the CMV promoter.	VP16-ZF43(AARR) gene	ATGGATTATAAGGATCACGATGGCGACTACAAGGACCACGATATTGACTACAAAGACGATGACGATAAAATGGCTCCTAAGAAAAAGCGCAAAGTCGGTATCCATGGCGTTCCCGTCGACGGTGGACTGCAGGCCCCACCAACCGATGTTTCTTTAGGTGATGAGTTACATTTGGACGGTGAGGACGTAGCTATGGCACATGCAGATGCCTTAGACGATTTTGACTTGGATATGTTAGGAGATGGAGATTCACCAGGACCTGGTTTCACACCACACGATTCAGCTCCATACGGTGCTTTGGACATGGCCGATTTCGAATTTGAACAGATGTTTACTGATGCCTTGGGTATAGACGAATACGGTGGTGGAGCTAGACCCGGGGAGGCCCCCTTCCAGTGT…	Leonard Lab plasmid reference number: L1378
pPD112 VP16-ZF43(AAAR)	Constitutive expression of VP16-ZF43(AAAR) under the CMV promoter.	VP16-ZF43(AAAR) gene	ATGGATTATAAGGATCACGATGGCGACTACAAGGACCACGATATTGACTACAAAGACGATGACGATAAAATGGCTCCTAAGAAAAAGCGCAAAGTCGGTATCCATGGCGTTCCCGTCGACGGTGGACTGCAGGCCCCACCAACCGATGTTTCTTTAGGTGATGAGTTACATTTGGACGGTGAGGACGTAGCTATGGCACATGCAGATGCCTTAGACGATTTTGACTTGGATATGTTAGGAGATGGAGATTCACCAGGACCTGGTTTCACACCACACGATTCAGCTCCATACGGTGCTTTGGACATGGCCGATTTCGAATTTGAACAGATGTTTACTGATGCCTTGGGTATAGACGAATACGGTGGTGGAGCTAGACCCGGGGAGGCCCCCTTCCAGTGT…	Leonard Lab plasmid reference number: L1379
pPD113 VP16-ZF43(AAAA)	Constitutive expression of VP16-ZF43(AAAA) under the CMV promoter.	VP16-ZF43(AAAA) gene	ATGGATTATAAGGATCACGATGGCGACTACAAGGACCACGATATTGACTACAAAGACGATGACGATAAAATGGCTCCTAAGAAAAAGCGCAAAGTCGGTATCCATGGCGTTCCCGTCGACGGTGGACTGCAGGCCCCACCAACCGATGTTTCTTTAGGTGATGAGTTACATTTGGACGGTGAGGACGTAGCTATGGCACATGCAGATGCCTTAGACGATTTTGACTTGGATATGTTAGGAGATGGAGATTCACCAGGACCTGGTTTCACACCACACGATTCAGCTCCATACGGTGCTTTGGACATGGCCGATTTCGAATTTGAACAGATGTTTACTGATGCCTTGGGTATAGACGAATACGGTGGTGGAGCTAGACCCGGGGAGGCCCCCTTCCAGTGT…	Leonard Lab plasmid reference number: L1380
pPD335 VP64-ZF43(RAAR)	Constitutive expression of VP64-ZF43(RAAR) under the CMV promoter.	VP64-ZF43(RAAR) gene	ATGGATTATAAGGATCACGATGGCGACTACAAGGACCACGATATTGACTACAAAGACGATGACGATAAAATGGCTCCTAAGAAAAAGCGCAAAGTCGGTATCCATGGCGTTCCCGGATCAGACGCATTGGACGATTTTGATCTGGATATGCTGGGAAGTGACGCCCTCGATGATTTTGACCTTGACATGCTTGGTTCGGATGCCCTTGATGACTTTGACCTCGACATGCTCGGCAGTGACGCCCTTGATGATTTCGACCTGGACATGCTGATTAACTCTAGAAGTTCCGGATCTtCTGGTTCTGGTTCTGGTTCAGGATCCGGTACcGGTGGAGCTAGACCCGGGGAGCGCCCCTTCCAGTGTCGCATTTGCATGGCGAACTTTTCGCGCCAGGACAGG…	Leonard Lab plasmid reference number: L1381
pPD384 VP64-ZF43(RAAA)	Constitutive expression of VP64-ZF43(RAAA) under the CMV promoter.	VP64-ZF43(RAAA) gene	ATGGATTATAAGGATCACGATGGCGACTACAAGGACCACGATATTGACTACAAAGACGATGACGATAAAATGGCTCCTAAGAAAAAGCGCAAAGTCGGTATCCATGGCGTTCCCGGATCAGACGCATTGGACGATTTTGATCTGGATATGCTGGGAAGTGACGCCCTCGATGATTTTGACCTTGACATGCTTGGTTCGGATGCCCTTGATGACTTTGACCTCGACATGCTCGGCAGTGACGCCCTTGATGATTTCGACCTGGACATGCTGATTAACTCTAGAAGTTCCGGATCTtCTGGTTCTGGTTCTGGTTCAGGATCCGGTACcGGTGGAGCTAGACCCGGGGAGCGCCCCTTCCAGTGTCGCATTTGCATGGCGAACTTTTCGCGCCAGGACAGG…	Leonard Lab plasmid reference number: L1383
pPD386 VP64-ZF43(AAAR)	Constitutive expression of VP64-ZF43(AAAR) under the CMV promoter.	VP64-ZF43(AAAR) gene	ATGGATTATAAGGATCACGATGGCGACTACAAGGACCACGATATTGACTACAAAGACGATGACGATAAAATGGCTCCTAAGAAAAAGCGCAAAGTCGGTATCCATGGCGTTCCCGGATCAGACGCATTGGACGATTTTGATCTGGATATGCTGGGAAGTGACGCCCTCGATGATTTTGACCTTGACATGCTTGGTTCGGATGCCCTTGATGACTTTGACCTCGACATGCTCGGCAGTGACGCCCTTGATGATTTCGACCTGGACATGCTGATTAACTCTAGAAGTTCCGGATCTtCTGGTTCTGGTTCTGGTTCAGGATCCGGTACcGGTGGAGCTAGACCCGGGGAGGCCCCCTTCCAGTGTCGCATTTGCATGGCGAACTTTTCGCGCCAGGACAGG…	Leonard Lab plasmid reference number: L1385
pPD388 VP64-ZF43(AAAA)	Constitutive expression of VP64-ZF43(AAAA) under the CMV promoter.	VP64-ZF43(AAAA) gene	ATGGATTATAAGGATCACGATGGCGACTACAAGGACCACGATATTGACTACAAAGACGATGACGATAAAATGGCTCCTAAGAAAAAGCGCAAAGTCGGTATCCATGGCGTTCCCGGATCAGACGCATTGGACGATTTTGATCTGGATATGCTGGGAAGTGACGCCCTCGATGATTTTGACCTTGACATGCTTGGTTCGGATGCCCTTGATGACTTTGACCTCGACATGCTCGGCAGTGACGCCCTTGATGATTTCGACCTGGACATGCTGATTAACTCTAGAAGTTCCGGATCTtCTGGTTCTGGTTCTGGTTCAGGATCCGGTACcGGTGGAGCTAGACCCGGGGAGGCCCCCTTCCAGTGTCGCATTTGCATGGCGAACTTTTCGCGCCAGGACAGG…	Leonard Lab plasmid reference number: L1387
pPD336 VPR-ZF43(RAAR)	Constitutive expression of VPR-ZF43(RAAR) under the CMV promoter.	VPR-ZF43(RAAR) gene	ATGGATTATAAGGATCACGATGGCGACTACAAGGACCACGATATTGACTACAAAGACGATGACGATAAAATGGCTCCTAAGAAAAAGCGCAAAGTCGGTATCCATGGCGTTCCCGGATCAGACGCATTGGACGATTTTGATCTGGATATGCTGGGAAGTGACGCCCTCGATGATTTTGACCTTGACATGCTTGGTTCGGATGCCCTTGATGACTTTGACCTCGACATGCTCGGCAGTGACGCCCTTGATGATTTCGACCTGGACATGCTGATTAACTCTAGAAGTTCCGGATCTGTTGGTAGCCAGTACCTGCCCGACACCGACGACCGGCACCGGATCGAGGAAAAGCGGAAGCGGACCTACGAGACATTCAAGAGCATCATGAAGAAGTCCCCCTTC…	Leonard Lab plasmid reference number: L1382
pPD385 VPR-ZF43(RAAA)	Constitutive expression of VPR-ZF43(RAAA) under the CMV promoter.	VPR-ZF43(RAAA) gene	ATGGATTATAAGGATCACGATGGCGACTACAAGGACCACGATATTGACTACAAAGACGATGACGATAAAATGGCTCCTAAGAAAAAGCGCAAAGTCGGTATCCATGGCGTTCCCGGATCAGACGCATTGGACGATTTTGATCTGGATATGCTGGGAAGTGACGCCCTCGATGATTTTGACCTTGACATGCTTGGTTCGGATGCCCTTGATGACTTTGACCTCGACATGCTCGGCAGTGACGCCCTTGATGATTTCGACCTGGACATGCTGATTAACTCTAGAAGTTCCGGATCTGTTGGTAGCCAGTACCTGCCCGACACCGACGACCGGCACCGGATCGAGGAAAAGCGGAAGCGGACCTACGAGACATTCAAGAGCATCATGAAGAAGTCCCCCTTC…	Leonard Lab plasmid reference number: L1384
pPD387 VPR-ZF43(AAAR)	Constitutive expression of VPR-ZF43(AAAR) under the CMV promoter.	VPR-ZF43(AAAR) gene	ATGGATTATAAGGATCACGATGGCGACTACAAGGACCACGATATTGACTACAAAGACGATGACGATAAAATGGCTCCTAAGAAAAAGCGCAAAGTCGGTATCCATGGCGTTCCCGGATCAGACGCATTGGACGATTTTGATCTGGATATGCTGGGAAGTGACGCCCTCGATGATTTTGACCTTGACATGCTTGGTTCGGATGCCCTTGATGACTTTGACCTCGACATGCTCGGCAGTGACGCCCTTGATGATTTCGACCTGGACATGCTGATTAACTCTAGAAGTTCCGGATCTGTTGGTAGCCAGTACCTGCCCGACACCGACGACCGGCACCGGATCGAGGAAAAGCGGAAGCGGACCTACGAGACATTCAAGAGCATCATGAAGAAGTCCCCCTTC…	Leonard Lab plasmid reference number: L1386
pPD389 VPR-ZF43(AAAA)	Constitutive expression of VPR-ZF43(AAAA) under the CMV promoter.	VPR-ZF43(AAAA) gene	ATGGATTATAAGGATCACGATGGCGACTACAAGGACCACGATATTGACTACAAAGACGATGACGATAAAATGGCTCCTAAGAAAAAGCGCAAAGTCGGTATCCATGGCGTTCCCGGATCAGACGCATTGGACGATTTTGATCTGGATATGCTGGGAAGTGACGCCCTCGATGATTTTGACCTTGACATGCTTGGTTCGGATGCCCTTGATGACTTTGACCTCGACATGCTCGGCAGTGACGCCCTTGATGATTTCGACCTGGACATGCTGATTAACTCTAGAAGTTCCGGATCTGTTGGTAGCCAGTACCTGCCCGACACCGACGACCGGCACCGGATCGAGGAAAAGCGGAAGCGGACCTACGAGACATTCAAGAGCATCATGAAGAAGTCCCCCTTC…	Leonard Lab plasmid reference number: L1388
pPD057 VP64-ZF37	Constitutive expression of VP64-ZF37 under the CMV promoter.	VP64-ZF37 gene	ATGGATTATAAGGATCACGATGGCGACTACAAGGACCACGATATTGACTACAAAGACGATGACGATAAAATGGCTCCTAAGAAAAAGCGCAAAGTCGGTATCCATGGCGTTCCCGGATCAGACGCATTGGACGATTTTGATCTGGATATGCTGGGAAGTGACGCCCTCGATGATTTTGACCTTGACATGCTTGGTTCGGATGCCCTTGATGACTTTGACCTCGACATGCTCGGCAGTGACGCCCTTGATGATTTCGACCTGGACATGCTGATTAACTCTAGAAGTTCCGGATCTtCTGGTTCTGGTTCTGGTTCAGGATCCGGTACCGGTGGAGCTAGACCCGGGGAGCGCCCCTTCCAGTGTCGCATTTGCATGCGGAACTTTTCGAGAAATTTCATT…	Leonard Lab plasmid reference number: L1363
pPD303 VP64-ZF43	Constitutive expression of VP64-ZF43 under the CMV promoter.	VP64-ZF43 gene	ATGGATTATAAGGATCACGATGGCGACTACAAGGACCACGATATTGACTACAAAGACGATGACGATAAAATGGCTCCTAAGAAAAAGCGCAAAGTCGGTATCCATGGCGTTCCCGGATCAGACGCATTGGACGATTTTGATCTGGATATGCTGGGAAGTGACGCCCTCGATGATTTTGACCTTGACATGCTTGGTTCGGATGCCCTTGATGACTTTGACCTCGACATGCTCGGCAGTGACGCCCTTGATGATTTCGACCTGGACATGCTGATTAACTCTAGAAGTTCCGGATCTtCTGGTTCTGGTTCTGGTTCAGGATCCGGTACCGGTGGAGCTAGACCCGGGGAGCGCCCCTTCCAGTGTCGCATTTGCATGCGGAACTTTTCGCGCCAGGACAGG…	Leonard Lab plasmid reference number: L1364
pPD243 VP64-ZF92	Constitutive expression of VP64-ZF92 under the CMV promoter.	VP64-ZF92 gene	ATGGATTATAAGGATCACGATGGCGACTACAAGGACCACGATATTGACTACAAAGACGATGACGATAAAATGGCTCCTAAGAAAAAGCGCAAAGTCGGTATCCATGGCGTTCCCGGATCAGACGCATTGGACGATTTTGATCTGGATATGCTGGGAAGTGACGCCCTCGATGATTTTGACCTTGACATGCTTGGTTCGGATGCCCTTGATGACTTTGACCTCGACATGCTCGGCAGTGACGCCCTTGATGATTTCGACCTGGACATGCTGATTAACTCTAGAAGTTCCGGATCTtCTGGTTCTGGTTCTGGTTCAGGATCCGGTACCGGTGGAGCTAGACCCGGGGAGCGCCCCTTCCAGTGTCGCATTTGCATGCGGAACTTTTCGGATTCTCCAACT…	Leonard Lab plasmid reference number: L1365
pPD305 VP64-ZF97	Constitutive expression of VP64-ZF97 under the CMV promoter.	VP64-ZF97 gene	ATGGATTATAAGGATCACGATGGCGACTACAAGGACCACGATATTGACTACAAAGACGATGACGATAAAATGGCTCCTAAGAAAAAGCGCAAAGTCGGTATCCATGGCGTTCCCGGATCAGACGCATTGGACGATTTTGATCTGGATATGCTGGGAAGTGACGCCCTCGATGATTTTGACCTTGACATGCTTGGTTCGGATGCCCTTGATGACTTTGACCTCGACATGCTCGGCAGTGACGCCCTTGATGATTTCGACCTGGACATGCTGATTAACTCTAGAAGTTCCGGATCTtCTGGTTCTGGTTCTGGTTCAGGATCCGGTACCGGTGGAGCTAGACCCGGGGAGCGCCCCTTCCAGTGTCGCATTTGCATGCGGAACTTTTCGAGACAATCTAAT…	Leonard Lab plasmid reference number: L1366
pPD390 VP64-ZF158	Constitutive expression of VP64-ZF158 under the CMV promoter.	VP64-ZF158 gene	ATGGATTATAAGGATCACGATGGCGACTACAAGGACCACGATATTGACTACAAAGACGATGACGATAAAATGGCTCCTAAGAAAAAGCGCAAAGTCGGTATCCATGGCGTTCCCGGATCAGACGCATTGGACGATTTTGATCTGGATATGCTGGGAAGTGACGCCCTCGATGATTTTGACCTTGACATGCTTGGTTCGGATGCCCTTGATGACTTTGACCTCGACATGCTCGGCAGTGACGCCCTTGATGATTTCGACCTGGACATGCTGATTAACTCTAGAAGTTCCGGATCTtCTGGTTCTGGTTCTGGTTCAGGATCCGGTACCGGTGGAGCTAGACCCGGGGAGCGCCCCTTCCAGTGTCGCATTTGCATGCGGAACTTTTCGGATAAAACTAAA…	Leonard Lab plasmid reference number: L1367
pPD391 VPR-ZF37	Constitutive expression of VPR-ZF37 under the CMV promoter.	VPR-ZF37 gene	ATGGATTATAAGGATCACGATGGCGACTACAAGGACCACGATATTGACTACAAAGACGATGACGATAAAATGGCTCCTAAGAAAAAGCGCAAAGTCGGTATCCATGGCGTTCCCGGATCAGACGCATTGGACGATTTTGATCTGGATATGCTGGGAAGTGACGCCCTCGATGATTTTGACCTTGACATGCTTGGTTCGGATGCCCTTGATGACTTTGACCTCGACATGCTCGGCAGTGACGCCCTTGATGATTTCGACCTGGACATGCTGATTAACTCTAGAAGTTCCGGATCTGTTGGTAGCCAGTACCTGCCCGACACCGACGACCGGCACCGGATCGAGGAAAAGCGGAAGCGGACCTACGAGACATTCAAGAGCATCATGAAGAAGTCCCCCTTC…	Leonard Lab plasmid reference number: L1368
pPD304 VPR-ZF43	Constitutive expression of VPR-ZF43 under the CMV promoter.	VPR-ZF43 gene	ATGGATTATAAGGATCACGATGGCGACTACAAGGACCACGATATTGACTACAAAGACGATGACGATAAAATGGCTCCTAAGAAAAAGCGCAAAGTCGGTATCCATGGCGTTCCCGGATCAGACGCATTGGACGATTTTGATCTGGATATGCTGGGAAGTGACGCCCTCGATGATTTTGACCTTGACATGCTTGGTTCGGATGCCCTTGATGACTTTGACCTCGACATGCTCGGCAGTGACGCCCTTGATGATTTCGACCTGGACATGCTGATTAACTCTAGAAGTTCCGGATCTGTTGGTAGCCAGTACCTGCCCGACACCGACGACCGGCACCGGATCGAGGAAAAGCGGAAGCGGACCTACGAGACATTCAAGAGCATCATGAAGAAGTCCCCCTTC…	Leonard Lab plasmid reference number: L1369
pPD392 VPR-ZF92	Constitutive expression of VPR-ZF92 under the CMV promoter.	VPR-ZF92 gene	ATGGATTATAAGGATCACGATGGCGACTACAAGGACCACGATATTGACTACAAAGACGATGACGATAAAATGGCTCCTAAGAAAAAGCGCAAAGTCGGTATCCATGGCGTTCCCGGATCAGACGCATTGGACGATTTTGATCTGGATATGCTGGGAAGTGACGCCCTCGATGATTTTGACCTTGACATGCTTGGTTCGGATGCCCTTGATGACTTTGACCTCGACATGCTCGGCAGTGACGCCCTTGATGATTTCGACCTGGACATGCTGATTAACTCTAGAAGTTCCGGATCTGTTGGTAGCCAGTACCTGCCCGACACCGACGACCGGCACCGGATCGAGGAAAAGCGGAAGCGGACCTACGAGACATTCAAGAGCATCATGAAGAAGTCCCCCTTC…	Leonard Lab plasmid reference number: L1370
pPD393 VPR-ZF97	Constitutive expression of VPR-ZF97 under the CMV promoter.	VPR-ZF97 gene	ATGGATTATAAGGATCACGATGGCGACTACAAGGACCACGATATTGACTACAAAGACGATGACGATAAAATGGCTCCTAAGAAAAAGCGCAAAGTCGGTATCCATGGCGTTCCCGGATCAGACGCATTGGACGATTTTGATCTGGATATGCTGGGAAGTGACGCCCTCGATGATTTTGACCTTGACATGCTTGGTTCGGATGCCCTTGATGACTTTGACCTCGACATGCTCGGCAGTGACGCCCTTGATGATTTCGACCTGGACATGCTGATTAACTCTAGAAGTTCCGGATCTGTTGGTAGCCAGTACCTGCCCGACACCGACGACCGGCACCGGATCGAGGAAAAGCGGAAGCGGACCTACGAGACATTCAAGAGCATCATGAAGAAGTCCCCCTTC…	Leonard Lab plasmid reference number: L1371
pPD394 VPR-ZF158	Constitutive expression of VPR-ZF158 under the CMV promoter.	VPR-ZF158 gene	ATGGATTATAAGGATCACGATGGCGACTACAAGGACCACGATATTGACTACAAAGACGATGACGATAAAATGGCTCCTAAGAAAAAGCGCAAAGTCGGTATCCATGGCGTTCCCGGATCAGACGCATTGGACGATTTTGATCTGGATATGCTGGGAAGTGACGCCCTCGATGATTTTGACCTTGACATGCTTGGTTCGGATGCCCTTGATGACTTTGACCTCGACATGCTCGGCAGTGACGCCCTTGATGATTTCGACCTGGACATGCTGATTAACTCTAGAAGTTCCGGATCTGTTGGTAGCCAGTACCTGCCCGACACCGACGACCGGCACCGGATCGAGGAAAAGCGGAAGCGGACCTACGAGACATTCAAGAGCATCATGAAGAAGTCCCCCTTC…	Leonard Lab plasmid reference number: L1372
			Legend 3xFLAG + SV40 NLS = Underline Activation Domain = Italic ZF Domain = Bold
