## Supplementary Table Archive for "COMET: A toolkit for composing customizable genetic programs in mammalian cells": Supplementary Table 4.xlsx

### Sheet: Sheet1
Plasmid Number and Name	Purpose	Notable components	Notable component sequence	Reference Number
pPD151 ZF37i	Constitutive expression of ZF37i under the CMV promoter.	ZF37i gene	ATGGATTATAAGGATCACGATGGCGACTACAAGGACCACGATATTGACTACAAAGACGATGACGATAAAATGGCTCCTAAGAAAAAGCGCAAAGTCGGTATCCATGGCGTTCCCGGATCCtctggctcttcaGGTACCGGTGGAGCTAGACCCGGGGAGCGCCCCTTCCAGTGTCGCATTTGCATGCGGAACTTTTCGAGAAATTTCATTTTGCAAAGACATACCCGTACTCATACCGGTGAAAAACCGTTTCAGTGTCGGATCTGTATGCGAAATTTCTCCGATAGAGCTAATTTGAGgaggCATCTgCGTACGCACACCGGCGAGAAGCCATTCCAATGCCGAATATGCATGCGCAACTTCAGTAGACATGATCAATTGACTAGACACCTAAAAACC…	Leonard Lab plasmid reference number: L1315
pPD098 ZF43i	Constitutive expression of ZF43i under the CMV promoter.	ZF43i gene	ATGGATTATAAGGATCACGATGGCGACTACAAGGACCACGATATTGACTACAAAGACGATGACGATAAAATGGCTCCTAAGAAAAAGCGCAAAGTCGGTATCCATGGCGTTCCCGGATCCtctggctcttcaGGTACCGGTGGAGCTAGACCCGGGGAGCGCCCCTTCCAGTGTCGCATTTGCATGCGGAACTTTTCGCGCCAGGACAGGCTTGACAGGCATACCCGTACTCATACCGGTGAAAAACCGTTTCAGTGTCGGATCTGTATGCGAAATTTCTCCCAGAAGGAGCACTTGGCGGGGCATCTACGTACGCACACCGGCGAGAAGCCATTCCAATGCCGAATATGCATGCGCAACTTCAGTCGCCGCGACAACCTGAACCGGCACCTAAAAACC…	Leonard Lab plasmid reference number: L1317
pPD167 ZF43(RARR)i	Constitutive expression of ZF43(RARR)i under the CMV promoter.	ZF43(RARR)i gene	ATGGATTATAAGGATCACGATGGCGACTACAAGGACCACGATATTGACTACAAAGACGATGACGATAAAATGGCTCCTAAGAAAAAGCGCAAAGTCGGTATCCATGGCGTTCCCGgatcctctggctcttcaggtaccGGTGGAGCTAGACCCGGGGAGCGCCCCTTCCAGTGTCGCATTTGCATGGCGAACTTTTCGCGCCAGGACAGGCTTGACAGGCATACCCGTACTCATACCGGTGAAAAACCGTTTCAGTGTCGGATCTGTATGCGAAATTTCTCCCAGAAGGAGCACTTGGCGGGGCATCTACGTACGCACACCGGCGAGAAGCCATTCCAATGCCGAATATGCATGCGCAACTTCAGTCGCCGCGACAACCTGAACCGGCACCTAAAAACC…	Leonard Lab plasmid reference number: L1390
pPD168 ZF43(RAAR)i	Constitutive expression of ZF43(RAAR)i under the CMV promoter.	ZF43(RAAR)i gene	ATGGATTATAAGGATCACGATGGCGACTACAAGGACCACGATATTGACTACAAAGACGATGACGATAAAATGGCTCCTAAGAAAAAGCGCAAAGTCGGTATCCATGGCGTTCCCGgatcctctggctcttcaggtaccGGTGGAGCTAGACCCGGGGAGCGCCCCTTCCAGTGTCGCATTTGCATGGCGAACTTTTCGCGCCAGGACAGGCTTGACAGGCATACCCGTACTCATACCGGTGAAAAACCGTTTCAGTGTCGGATCTGTATGGCAAATTTCTCCCAGAAGGAGCACTTGGCGGGGCATCTACGTACGCACACCGGCGAGAAGCCATTCCAATGCCGAATATGCATGCGCAACTTCAGTCGCCGCGACAACCTGAACCGGCACCTAAAAACC…	Leonard Lab plasmid reference number: L1391
pPD169 ZF43(RAAA)i	Constitutive expression of ZF43(RAAA)i under the CMV promoter.	ZF43(RAAA)i gene	ATGGATTATAAGGATCACGATGGCGACTACAAGGACCACGATATTGACTACAAAGACGATGACGATAAAATGGCTCCTAAGAAAAAGCGCAAAGTCGGTATCCATGGCGTTCCCGgatcctctggctcttcaggtaccGGTGGAGCTAGACCCGGGGAGCGCCCCTTCCAGTGTCGCATTTGCATGGCGAACTTTTCGCGCCAGGACAGGCTTGACAGGCATACCCGTACTCATACCGGTGAAAAACCGTTTCAGTGTCGGATCTGTATGGCAAATTTCTCCCAGAAGGAGCACTTGGCGGGGCATCTACGTACGCACACCGGCGAGAAGCCATTCCAATGCCGAATATGCATGGCCAACTTCAGTCGCCGCGACAACCTGAACCGGCACCTAAAAACC…	Leonard Lab plasmid reference number: L1393
pPD170 ZF43(ARRR)i	Constitutive expression of ZF43(ARRR)i under the CMV promoter.	ZF43(ARRR)i gene	ATGGATTATAAGGATCACGATGGCGACTACAAGGACCACGATATTGACTACAAAGACGATGACGATAAAATGGCTCCTAAGAAAAAGCGCAAAGTCGGTATCCATGGCGTTCCCGgatcctctggctcttcaggtaccGGTGGAGCTAGACCCGGGGAGGCCCCCTTCCAGTGTCGCATTTGCATGCGGAACTTTTCGCGCCAGGACAGGCTTGACAGGCATACCCGTACTCATACCGGTGAAAAACCGTTTCAGTGTCGGATCTGTATGCGAAATTTCTCCCAGAAGGAGCACTTGGCGGGGCATCTACGTACGCACACCGGCGAGAAGCCATTCCAATGCCGAATATGCATGCGCAACTTCAGTCGCCGCGACAACCTGAACCGGCACCTAAAAACC…	Leonard Lab plasmid reference number: L1394
pPD171 ZF43(AARR)i	Constitutive expression of ZF43(AARR)i under the CMV promoter.	ZF43(AARR)i gene	ATGGATTATAAGGATCACGATGGCGACTACAAGGACCACGATATTGACTACAAAGACGATGACGATAAAATGGCTCCTAAGAAAAAGCGCAAAGTCGGTATCCATGGCGTTCCCGgatcctctggctcttcaggtaccGGTGGAGCTAGACCCGGGGAGGCCCCCTTCCAGTGTCGCATTTGCATGGCGAACTTTTCGCGCCAGGACAGGCTTGACAGGCATACCCGTACTCATACCGGTGAAAAACCGTTTCAGTGTCGGATCTGTATGCGAAATTTCTCCCAGAAGGAGCACTTGGCGGGGCATCTACGTACGCACACCGGCGAGAAGCCATTCCAATGCCGAATATGCATGCGCAACTTCAGTCGCCGCGACAACCTGAACCGGCACCTAAAAACC…	Leonard Lab plasmid reference number: L1395
pPD172 ZF43(AAAR)i	Constitutive expression of ZF43(AAAR)i under the CMV promoter.	ZF43(AAAR)i gene	ATGGATTATAAGGATCACGATGGCGACTACAAGGACCACGATATTGACTACAAAGACGATGACGATAAAATGGCTCCTAAGAAAAAGCGCAAAGTCGGTATCCATGGCGTTCCCGgatcctctggctcttcaggtaccGGTGGAGCTAGACCCGGGGAGGCCCCCTTCCAGTGTCGCATTTGCATGGCGAACTTTTCGCGCCAGGACAGGCTTGACAGGCATACCCGTACTCATACCGGTGAAAAACCGTTTCAGTGTCGGATCTGTATGGCAAATTTCTCCCAGAAGGAGCACTTGGCGGGGCATCTACGTACGCACACCGGCGAGAAGCCATTCCAATGCCGAATATGCATGCGCAACTTCAGTCGCCGCGACAACCTGAACCGGCACCTAAAAACC…	Leonard Lab plasmid reference number: L1396
pPD173 ZF43(AAAA)i	Constitutive expression of ZF43(AAAA)i under the CMV promoter.	ZF43(AAAA)i gene	ATGGATTATAAGGATCACGATGGCGACTACAAGGACCACGATATTGACTACAAAGACGATGACGATAAAATGGCTCCTAAGAAAAAGCGCAAAGTCGGTATCCATGGCGTTCCCGgatcctctggctcttcaggtaccGGTGGAGCTAGACCCGGGGAGGCCCCCTTCCAGTGTCGCATTTGCATGGCGAACTTTTCGCGCCAGGACAGGCTTGACAGGCATACCCGTACTCATACCGGTGAAAAACCGTTTCAGTGTCGGATCTGTATGGCAAATTTCTCCCAGAAGGAGCACTTGGCGGGGCATCTACGTACGCACACCGGCGAGAAGCCATTCCAATGCCGAATATGCATGGCCAACTTCAGTCGCCGCGACAACCTGAACCGGCACCTAAAAACC…	Leonard Lab plasmid reference number: L1397
pPD158 dsRedExpress2-ZFi37	Constitutive expression of dsRedExpress2-ZFi37 under the CMV promoter.	dsRedExpress2-ZFi37 gene	ATGGATTATAAGGATCACGATGGCGACTACAAGGACCACGATATTGACTACAAAGACGATGACGATAAAATGGCTCCTAAGAAAAAGCGCAAAGTCGGTATCCATGGCGTTCCCGGATCAGGCTCCGGAAGTGGCTCCATGGATAGCACTGAGAACGTCATCAAGCCCTTCATGCGCTTCAAGGTGCACATGGAGGGCTCCGTGAACGGCCACGAGTTCGAGATCGAGGGCGAGGGCGAGGGCAAGCCCTACGAGGGCACCCAGACCGCCAAgctcCAGGTGACCAAGGGCGGCCCCCTGCCCTTCGCCTGGGACATCCTGTCCCCCCAGTTCCAGTACGGCTCCAAGGTGTACGTGAAGCACCCCGCCGACATCCCCGACTACAAGAAGCTGTCCTTC…	Leonard Lab plasmid reference number: L1339
pPD159 dsRedExpress2-ZFi43	Constitutive expression of dsRedExpress2-ZFi43 under the CMV promoter.	dsRedExpress2-ZFi43 gene	ATGGATTATAAGGATCACGATGGCGACTACAAGGACCACGATATTGACTACAAAGACGATGACGATAAAATGGCTCCTAAGAAAAAGCGCAAAGTCGGTATCCATGGCGTTCCCGGATCAGGCTCCGGAAGTGGCTCCATGGATAGCACTGAGAACGTCATCAAGCCCTTCATGCGCTTCAAGGTGCACATGGAGGGCTCCGTGAACGGCCACGAGTTCGAGATCGAGGGCGAGGGCGAGGGCAAGCCCTACGAGGGCACCCAGACCGCCAAgctcCAGGTGACCAAGGGCGGCCCCCTGCCCTTCGCCTGGGACATCCTGTCCCCCCAGTTCCAGTACGGCTCCAAGGTGTACGTGAAGCACCCCGCCGACATCCCCGACTACAAGAAGCTGTCCTTC…	Leonard Lab plasmid reference number: L1340
pPD261 dsRedExpress2-ZF158	Constitutive expression of dsRedExpress2-ZF158 under the CMV promoter.	dsRedExpress2-ZF158 gene	ATGGATTATAAGGATCACGATGGCGACTACAAGGACCACGATATTGACTACAAAGACGATGACGATAAAATGGCTCCTAAGAAAAAGCGCAAAGTCGGTATCCATGGCGTTCCCGGATCAGGCTCCGGAAGTGGCTCCATGGATAGCACTGAGAACGTCATCAAGCCCTTCATGCGCTTCAAGGTGCACATGGAGGGCTCCGTGAACGGCCACGAGTTCGAGATCGAGGGCGAGGGCGAGGGCAAGCCCTACGAGGGCACCCAGACCGCCAAgctcCAGGTGACCAAGGGCGGCCCCCTGCCCTTCGCCTGGGACATCCTGTCCCCCCAGTTCCAGTACGGCTCCAAGGTGTACGTGAAGCACCCCGCCGACATCCCCGACTACAAGAAGCTGTCCTTC…	Leonard Lab plasmid reference number: L1348
			Legend: 3xFLAG Tag + SV40 NLS = Underline DsRedExpress2 = Italic ZF Domain = Bold
