## Supplementary Table Archive for "COMET: A toolkit for composing customizable genetic programs in mammalian cells": Supplementary Table 5.xlsx

### Sheet: Sheet1
Plasmid Number and Name	Purpose	Reference Number
pPD471 CMV MCS (TUPV1)	mMoClo TUPV, with CMV promoter and an MCS	Leonard Lab plasmid reference number: L1485
pPD472 CMV MCS (TUPV2)	mMoClo TUPV, with CMV promoter and an MCS	Leonard Lab plasmid reference number: L1486
pPD473 CMV MCS (TUPV3)	mMoClo TUPV, with CMV promoter and an MCS	Leonard Lab plasmid reference number: L1487
pPD474 CMV MCS (TUPV4)	mMoClo TUPV, with CMV promoter and an MCS	Leonard Lab plasmid reference number: L1488
pPD475 CMV MCS (TUPV5)	mMoClo TUPV, with CMV promoter and an MCS	Leonard Lab plasmid reference number: L1489
pPD476 CMV MCS (TUPV6)	mMoClo TUPV, with CMV promoter and an MCS	Leonard Lab plasmid reference number: L1490
pPD477 CMV MCS (TUPV7)	mMoClo TUPV, with CMV promoter and an MCS	Leonard Lab plasmid reference number: L1491
pPD478 CMV MCS (TUPV8)	mMoClo TUPV, with CMV promoter and an MCS	Leonard Lab plasmid reference number: L1492
pPD479 CMV MCS (TUPV9)	mMoClo TUPV, with CMV promoter and an MCS	Leonard Lab plasmid reference number: L1493
pPD561 CAG MCS (TUPV1)	mMoClo TUPV, with CAG promoter and an MCS	Leonard Lab plasmid reference number: L1494
pPD562 CAG MCS (TUPV2)	mMoClo TUPV, with CAG promoter and an MCS	Leonard Lab plasmid reference number: L1495
pPD563 CAG MCS (TUPV3)	mMoClo TUPV, with CAG promoter and an MCS	Leonard Lab plasmid reference number: L1496
pPD564 CAG MCS (TUPV4)	mMoClo TUPV, with CAG promoter and an MCS	Leonard Lab plasmid reference number: L1497
pPD565 CAG MCS (TUPV5)	mMoClo TUPV, with CAG promoter and an MCS	Leonard Lab plasmid reference number: L1498
pPD566 CAG MCS (TUPV6)	mMoClo TUPV, with CAG promoter and an MCS	Leonard Lab plasmid reference number: L1499
pPD567 CAG MCS (TUPV7)	mMoClo TUPV, with CAG promoter and an MCS	Leonard Lab plasmid reference number: L1500
pPD568 CAG MCS (TUPV8)	mMoClo TUPV, with CAG promoter and an MCS	Leonard Lab plasmid reference number: L1501
pPD569 CAG MCS (TUPV9)	mMoClo TUPV, with CAG promoter and a multiple cloning site	Leonard Lab plasmid reference number: L1502
pJM450 EF1a EBFP2-P2A-BlastR (TUPV1)	mMoClo TUPV, with EF1alpha promoter and EBFP2-P2A-BlastR in the MCS	Leonard Lab plasmid reference number: L1503
pJM451 EF1a EBFP2-P2A-BlastR (TUPV2)	mMoClo TUPV, with EF1alpha promoter and EBFP2-P2A-BlastR in the MCS	Leonard Lab plasmid reference number: L1504
pJM452 EF1a EBFP2-P2A-BlastR (TUPV3)	mMoClo TUPV, with EF1alpha promoter and EBFP2-P2A-BlastR in the MCS	Leonard Lab plasmid reference number: L1505
pJM453 EF1a EBFP2-P2A-BlastR (TUPV4)	mMoClo TUPV, with EF1alpha promoter and EBFP2-P2A-BlastR in the MCS	Leonard Lab plasmid reference number: L1506
pJM454 EF1a EBFP2-P2A-BlastR (TUPV5)	mMoClo TUPV, with EF1alpha promoter and EBFP2-P2A-BlastR in the MCS	Leonard Lab plasmid reference number: L1507
pJM455 EF1a EBFP2-P2A-BlastR (TUPV6)	mMoClo TUPV, with EF1alpha promoter and EBFP2-P2A-BlastR in the MCS	Leonard Lab plasmid reference number: L1508
pJM456 EF1a EBFP2-P2A-BlastR (TUPV7)	mMoClo TUPV, with EF1alpha promoter and EBFP2-P2A-BlastR in the MCS	Leonard Lab plasmid reference number: L1509
pJM457 EF1a EBFP2-P2A-BlastR (TUPV8)	mMoClo TUPV, with EF1alpha promoter and EBFP2-P2A-BlastR in the MCS	Leonard Lab plasmid reference number: L1510
pJM458 EF1a EBFP2-P2A-BlastR (TUPV9)	mMoClo TUPV, with EF1alpha promoter and EBFP2-P2A-BlastR in the MCS	Leonard Lab plasmid reference number: L1511
pPD611 pLink1	Linker vector for integrating 1 TUPV into the Integration Vector	Leonard Lab plasmid reference number: L1512
pPD612 pLink2*	Linker vector for integrating 2 TUPVs into the Integration Vector	Leonard Lab plasmid reference number: L1513
pPD613 pLink3	Linker vector for integrating 3 TUPVs into the Integration Vector	Leonard Lab plasmid reference number: L1514
pPD614 pLink4*	Linker vector for integrating 4 TUPVs into the Integration Vector	Leonard Lab plasmid reference number: L1515
pPD615 pLink5	Linker vector for integrating 5 TUPVs into the Integration Vector	Leonard Lab plasmid reference number: L1516
pPD616 pLink6	Linker vector for integrating 6 TUPVs into the Integration Vector	Leonard Lab plasmid reference number: L1517
pPD617 pLink7	Linker vector for integrating 7 TUPVs into the Integration Vector	Leonard Lab plasmid reference number: L1518
pPD618 pLink8*	Linker vector for integrating 8 TUPVs into the Integration Vector	Leonard Lab plasmid reference number: L1519
pPD619 pLink9	Linker vector for integrating 9 TUPVs into the Integration Vector	Leonard Lab plasmid reference number: L1520
pPD630 Integration Vector	Destination vector for TUPVs, can be integrated into Landing Pads	Leonard Lab plasmid reference number: L1521
pPD610 BxB1 Recombinase*^	Expresses a BxB1 recombinase for Landing Pad integration reaction	Leonard Lab plasmid reference number: L1522
*These plasmids were gifts from Ron Weiss and used as received with no additional cloning. ^The full plasmid map for this vector is not available. Genbank file contains results from sequencing
