## Supplementary Table Archive for "COMET: A toolkit for composing customizable genetic programs in mammalian cells": Supplementary Table 6.xlsx

### Sheet: Sheet1
TUPV	Plasmid # (CMV)	Plasmid # (CAG)	Plasmid # (EF1alpha)	5' Sticky End	3' Sticky End	5' Barcode	3' Barcode	5' Sequencing Primer	3' Sequencing Primer
1	pPD471	pPD561	pJM450	TGCC	GCAA	GGTCTTGACAAACGAGTGCTAGTAC	GGGTACATGCGCCTTACTCCTTGTG	GGTCTTGACAAACGAGTGCTAGTAC	GGAGTAAGGCGCATGTACCC
2	pPD472	pPD562	pJM451	GCAA	ACTA	CCGATGTTGACGGACTAATCCTGAC	AGAACTATTTCCTGGCTGTTACGCG	CCGATGTTGACGGACTAATCCTGAC	CGTAACAGCCAGGAAATAGTTCTTCG
3	pPD473	pPD563	pJM452	ACTA	TTAC	TAGTAGTTCAGACGCCGTTAAGCGC	AGAGACTGCCCGACACATCTTAGTG	GTTCAGACGCCGTTAAGCGC	GATGTGTCGGGCAGTCTCTTCG
4	pPD474	pPD564	pJM453	TTAC	CAGA	TATCCCGTGAAGCTTGAGTGGAATC	CACTGTTTAACAAGCCCGTCAGTAG	CCCGTGAAGCTTGAGTGGAATC	CTACTGACGGGCTTGTTAAACAGTG
5	pPD475	pPD565	pJM454	CAGA	TGTG	GGTATGGCACGCCTAATCTGGACAC	TGCACCGTTCATATGTTATCGGGAC	GGCACGCCTAATCTGGACAC	CCCGATAACATATGAACGGTGCATC
6	pPD476	pPD566	pJM455	TGTG	GAGC	GATTCAATATGTGTCGTCTATCCTC	AGAGACTTACACCCGTAGACGTCGG	GATTCAATATGTGTCGTCTATCCTCAAGATC	CGTCTACGGGTGTAAGTCTCTTCG
7	pPD477	pPD567	pJM456	GAGC	AACG	GCTCTTAAAACTGGTATCACCTGAC	GGTCCCATCCGAGCAGATTTGACTC	CAAGCTCTTAAAACTGGTATCACCTGAC	CAAATCTGCTCGGATGGGACC
8	pPD478	pPD568	pJM457	AACG	CTTC	GCCACCTTAACACGCGATGATATTG	ATGAGCTGTCTCGAACCGAAGGCAC	GCCACCTTAACACGCGATGATATTG	CGGTTCGAGACAGCTCATTCG
9	pPD479	pPD569	pJM458	CTTC	AGAC	TTAACCGAACTGACGGCCATCAAGG	ACTTCTTCTCGGTCGCATGAGGCTG	CGAACTGACGGCCATCAAGG	CCTCATGCGACCGAGAAGAAGTTC
