## Supplementary Table Archive for "COMET: A toolkit for composing customizable genetic programs in mammalian cells": Supplementary Table 7.xlsx

### Sheet: Sheet1
Plasmid Number and Name	Purpose	Reference Number
pHIE041 CAG mKate2	mMoClo TUPV, with CAG promoter and mKate2 in the MCS	Leonard lab plasmid reference number: L1523
pHIE042 ZF1x0 mKate2 (TUPV1)	mMoClo TUPV, with ZF1x0 promoter and mKate2 in the MCS	Leonard lab plasmid reference number: L1524
pHIE043 ZF1x1 mKate2 (TUPV1)	mMoClo TUPV, with ZF1x1 promoter and mKate2 in the MCS	Leonard lab plasmid reference number: L1525
pHIE044 ZF1x3-C mKate2 (TUPV1)	mMoClo TUPV, with ZF1x3-C promoter and mKate2 in the MCS	Leonard lab plasmid reference number: L1526
pHIE045 ZF1x6-C mKate2 (TUPV1)	mMoClo TUPV, with ZF1x6-C promoter and mKate2 in the MCS	Leonard lab plasmid reference number: L1527
pHIE046 ZF1x12-C mKate2 (TUPV1)	mMoClo TUPV, with ZF1x12-C promoter and mKate2 in the MCS	Leonard lab plasmid reference number: L1528
pHIE047 ZF1x3-S mKate2 (TUPV1)	mMoClo TUPV, with ZF1x3-S promoter and mKate2 in the MCS	Leonard lab plasmid reference number: L1529
pHIE048 ZF1x6-S mKate2 (TUPV1)	mMoClo TUPV, with ZF1x6-S promoter and mKate2 in the MCS	Leonard lab plasmid reference number: L1530
pHIE049 ZF1x12-S mKate2 (TUPV1)	mMoClo TUPV, with ZF1x12-S promoter and mKate2 in the MCS	Leonard lab plasmid reference number: L1531
pJM466 EF1a VP16-ZF1 (TUPV2)	mMoClo TUPV, with EF1alpha promoter and VP16-ZFa in the MCS	Leonard lab plasmid reference number: L1532
pHIE050 ZF1x0 mKate2 EF1a VP16-ZF1 EF1a EBFP2-P2A-BlastR	Integration Vector, assembled with pHIE042 (TUPV1), pJM466 (TUPV2), pJM452 (TUPV3), pPD613	Leonard lab plasmid reference number: L1533
pHIE051 ZF1x1 mKate2 EF1a VP16-ZF1 EF1a EBFP2-P2A-BlastR	Integration Vector, assembled with pHIE043 (TUPV1), pJM466 (TUPV2), pJM452 (TUPV3), pPD613	Leonard lab plasmid reference number: L1534
pHIE052 ZF1x3-C mKate2 EF1a VP16-ZF1 EF1a EBFP2-P2A-BlastR	Integration Vector, assembled with pHIE044 (TUPV1), pJM466 (TUPV2), pJM452 (TUPV3), pPD613	Leonard lab plasmid reference number: L1535
pHIE053 ZF1x6-C mKate2 EF1a VP16-ZF1 EF1a EBFP2-P2A-BlastR	Integration Vector, assembled with pHIE045 (TUPV1), pJM466 (TUPV2), pJM452 (TUPV3), pPD613	Leonard lab plasmid reference number: L1536
pHIE054 ZF1x12-C mKate2 EF1a VP16-ZF1 EF1a EBFP2-P2A-BlastR	Integration Vector, assembled with pHIE046 (TUPV1), pJM466 (TUPV2), pJM452 (TUPV3), pPD613	Leonard lab plasmid reference number: L1537
pHIE055 ZF1x3-S mKate2 EF1a VP16-ZF1 EF1a EBFP2-P2A-BlastR	Integration Vector, assembled with pHIE047 (TUPV1), pJM466 (TUPV2), pJM452 (TUPV3), pPD613	Leonard lab plasmid reference number: L1538
pHIE056 ZF1x6-S mKate2 EF1a VP16-ZF1 EF1a EBFP2-P2A-BlastR	Integration Vector, assembled with pHIE048 (TUPV1), pJM466 (TUPV2), pJM452 (TUPV3), pPD613	Leonard lab plasmid reference number: L1539
pHIE057 ZF1x12-S mKate2 EF1a VP16-ZF1 EF1a EBFP2-P2A-BlastR	Integration Vector, assembled with pHIE049 (TUPV1), pJM466 (TUPV2), pJM452 (TUPV3), pPD613	Leonard lab plasmid reference number: L1540
pHIE058 ZF1x0 mKate2 EF1a EBFP2-P2A-BlastR	Integration Vector, assembled with pHIE042 (TUPV1), pJM451 (TUPV2), pPD612	Leonard lab plasmid reference number: L1541
pHIE059 ZF1x1 mKate2 EF1a EBFP2-P2A-BlastR	Integration Vector, assembled with pHIE043 (TUPV1), pJM451 (TUPV2), pPD612	Leonard lab plasmid reference number: L1542
pHIE060 ZF1x3-C mKate2 EF1a EBFP2-P2A-BlastR	Integration Vector, assembled with pHIE044 (TUPV1), pJM451 (TUPV2), pPD612	Leonard lab plasmid reference number: L1543
pHIE061 ZF1x6-C mKate2 EF1a EBFP2-P2A-BlastR	Integration Vector, assembled with pHIE045 (TUPV1), pJM451 (TUPV2), pPD612	Leonard lab plasmid reference number: L1544
pHIE062 ZF1x12-C mKate2 EF1a EBFP2-P2A-BlastR	Integration Vector, assembled with pHIE046 (TUPV1), pJM451 (TUPV2), pPD612	Leonard lab plasmid reference number: L1545
pHIE063 ZF1x3-S mKate2 EF1a EBFP2-P2A-BlastR	Integration Vector, assembled with pHIE047 (TUPV1), pJM451 (TUPV2), pPD612	Leonard lab plasmid reference number: L1546
pHIE064 ZF1x6-S mKate2 EF1a EBFP2-P2A-BlastR	Integration Vector, assembled with pHIE048 (TUPV1), pJM451 (TUPV2), pPD612	Leonard lab plasmid reference number: L1547
pHIE065 ZF1x12-S mKate2 EF1a EBFP2-P2A-BlastR	Integration Vector, assembled with pHIE049 (TUPV1), pJM451 (TUPV2), pPD612	Leonard lab plasmid reference number: L1548
pHIE067 CAG mKate2 EF1a EBFP2-P2A-BlastR	Integration Vector, assembled with pHIE041 (TUPV1), pJM451 (TUPV2), pPD612	Leonard lab plasmid reference number: L1549
