## Supplementary Table Archive for "COMET: A toolkit for composing customizable genetic programs in mammalian cells": Supplementary Table 8.xlsx

### Sheet: Sheet1
Plasmid Number and Name	Purpose	Notable components	Notable component sequence	Reference Number
pPD341 FKBP-ZF43 (NLS)	Constitutive expression of FKBP-ZF43 under the CMV promoter.	FKBP-ZF43 gene	atggattataaggatcacgatggcgacTACAAGGACCACGATATTGACTACAAAGACGATGACGATAAAATGGCTCCTAAGAAAAAGCGCAAAGTCGGTATCCATGGCGTTCCcgtcgacggtggactccaagTTAAGatgggagtgcaggtggaaaccatctccccaggagacgggcgcaccttccccaagcgcggccagacctgcgtggtgcactacaccgggatgcttgaagatggaaagaaatttgattcctcccgggacagaaacaagccctttaagtttatgctaggcaagcaggaggtgatccgaggctgggaagaaggggttgcccagatgagtgtgggtcagagagccaaactgactatatctccagattatgcctatggtgccactggg…	Leonard Lab plasmid reference number: L1349
pPD353 VP16-FRB (NLS)	Constitutive expression of VP16-FRB under the CMV promoter.	VP16-FRB gene	atggattataaggatcacgatggcgacTACAAGGACCACGATATTGACTACAAAGACGATGACGATAAAATGGCTCCTAAGAAAAAGCGCAAAGTCGGTATCCATGGCGTTCCCGTCGACGGTGGActccaaGCCCCACCAACCGATGTTTCTTTAGGTGATGAGTTACATTTGGACGGTGAGGACGTAGCTATGGCACATGCAGATGCCTTAGACGATTTTGACTTGGATATGTTAGGAGATGGAGATTCACCAGGACCTGGTTTCACACCACACGATTCAGCTCCATACGGTGCTTTGGACATGGCCGATTTCGAATTTGAACAGATGTTTACTGATGCCTTGGGTATAGACGAATACGGTGGTGGAGgatccGGTGGTGGCGGGTCTGGAGGAGGA…	Leonard Lab plasmid reference number: L1350
pPD354 VP64-FRB (NLS)	Constitutive expression of VP64-FRB under the CMV promoter.	VP64-FRB gene	atggattataaggatcacgatggcgacTACAAGGACCACGATATTGACTACAAAGACGATGACGATAAAATGGCTCCTAAGAAAAAGCGCAAAGTCGGTATCCATGGCGTTCCCGGATCAGACGCATTGGACGATTTTGATCTGGATATGCTGGGAAGTGACGCCCTCGATGATTTTGACCTTGACATGCTTGGTTCGGATGCCCTTGATGACTTTGACCTCGACATGCTCGGCAGTGACGCCCTTGATGATTTCGACCTGGACATGCTGATTAACTCTAGAAGTTCCGGATCTtCTGGTTCTGGTTCTGGTTCAGgatccGGTGGTGGCGGGTCTGGAGGAGGAGGTAGTGGTGGAGGTGGCTCTggtacCatgCTTgagatgtggcatgaaggcctg…	Leonard Lab plasmid reference number: L1351
pPD355 VPR-FRB (NLS)	Constitutive expression of VPR-FRB under the CMV promoter.	VPR-FRB gene	atggattataaggatcacgatggcgacTACAAGGACCACGATATTGACTACAAAGACGATGACGATAAAATGGCTCCTAAGAAAAAGCGCAAAGTCGGTATCCATGGCGTTCCCGGATCAGACGCATTGGACGATTTTGATCTGGATATGCTGGGAAGTGACGCCCTCGATGATTTTGACCTTGACATGCTTGGTTCGGATGCCCTTGATGACTTTGACCTCGACATGCTCGGCAGTGACGCCCTTGATGATTTCGACCTGGACATGCTGATTAACTCTAGAAGTTCCGGATCTGTTGGTAGCCAGTACCTGCCCGACACCGACGACCGGCACCGGATCGAGGAAAAGCGGAAGCGGACCTACGAGACATTCAAGAGCATCATGAAGAAGTCCCCCTTC…	Leonard Lab plasmid reference number: L1352
pPD681 FKBP-ZF43 (no NLS)	Constitutive expression of FKBP-ZF43 (no NLS) under the CMV promoter.	FKBP-ZF43 (no NLS) gene	atggattataaggatcacgatggcgacTACAAGGACCACGATATTGACTACAAAGACGATGACGATAAAggtagtGGTATCCATGGCGTTCCcgtcgacggtggactccaagTTAAGatgggagtgcaggtggaaaccatctccccaggagacgggcgcaccttccccaagcgcggccagacctgcgtggtgcactacaccgggatgcttgaagatggaaagaaatttgattcctcccgggacagaaacaagccctttaagtttatgctaggcaagcaggaggtgatccgaggctgggaagaaggggttgcccagatgagtgtgggtcagagagccaaactgactatatctccagattatgcctatggtgccactgggcacccaggcatcatcccacca…	Leonard Lab plasmid reference number: L1353
pPD682 VP16-FRB (no NLS)	Constitutive expression of VP16-FRB (no NLS) under the CMV promoter.	VP16-FRB (no NLS) gene	atggattataaggatcacgatggcgacTACAAGGACCACGATATTGACTACAAAGACGATGACGATAAAATGGCTggtagtGGTATCCATGGCGTTCCCGTCGACGGTGGActccaaGCCCCACCAACCGATGTTTCTTTAGGTGATGAGTTACATTTGGACGGTGAGGACGTAGCTATGGCACATGCAGATGCCTTAGACGATTTTGACTTGGATATGTTAGGAGATGGAGATTCACCAGGACCTGGTTTCACACCACACGATTCAGCTCCATACGGTGCTTTGGACATGGCCGATTTCGAATTTGAACAGATGTTTACTGATGCCTTGGGTATAGACGAATACGGTGGTGGAGgatccGGTGGTGGCGGGTCTGGAGGAGGAGGTAGTGGTGGAGGT…	Leonard Lab plasmid reference number: L1354
pPD683 VP64-FRB (no NLS)	Constitutive expression of VP64-FRB (no NLS) under the CMV promoter.	VP64-FRB (no NLS) gene	atggattataaggatcacgatggcgacTACAAGGACCACGATATTGACTACAAAGACGATGACGATAAAATGGCTggtagtGGTATCCATGGCGTTCCCGGATCAGACGCATTGGACGATTTTGATCTGGATATGCTGGGAAGTGACGCCCTCGATGATTTTGACCTTGACATGCTTGGTTCGGATGCCCTTGATGACTTTGACCTCGACATGCTCGGCAGTGACGCCCTTGATGATTTCGACCTGGACATGCTGATTAACTCTAGAAGTTCCGGATCTtCTGGTTCTGGTTCTGGTTCAGgatccGGTGGTGGCGGGTCTGGAGGAGGAGGTAGTGGTGGAGGTGGCTCTggtacCatgCTTgagatgtggcatgaaggcctggaagaggcatctcgt…	Leonard Lab plasmid reference number: L1355
pPD684 VPR-FRB (no NLS)	Constitutive expression of VPR-FRB (no NLS) under the CMV promoter.	VPR-FRB (no NLS) gene	atggattataaggatcacgatggcgacTACAAGGACCACGATATTGACTACAAAGACGATGACGATAAAATGGCTggtagtGGTATCCATGGCGTTCCCGGATCAGACGCATTGGACGATTTTGATCTGGATATGCTGGGAAGTGACGCCCTCGATGATTTTGACCTTGACATGCTTGGTTCGGATGCCCTTGATGACTTTGACCTCGACATGCTCGGCAGTGACGCCCTTGATGATTTCGACCTGGACATGCTGATTAACTCTAGAAGTTCCGGATCTGTTGGTAGCCAGTACCTGCCCGACACCGACGACCGGCACCGGATCGAGGAAAAGCGGAAGCGGACCTACGAGACATTCAAGAGCATCATGAAGAAGTCCCCCTTCAGCGGCCCCACCGAC…	Leonard Lab plasmid reference number: L1356
pPD880 VP64-FRB (NES)	Constitutive expression of VP64-FRB (NES) under the CMV promoter.	VP64-FRB (NES) gene	atggattataaggatcacgatggcgacTACAAGGACCACGATATTGACTACAAAGACGATGACGataacggtATGGAGGAACTTTCACAGGCCCTGGCTAGTAGTTTTTCAGTGTCTggtgTCGGTATCCATGGCGTTCCCGGATCAGACGCATTGGACGATTTTGATCTGGATATGCTGGGAAGTGACGCCCTCGATGATTTTGACCTTGACATGCTTGGTTCGGATGCCCTTGATGACTTTGACCTCGACATGCTCGGCAGTGACGCCCTTGATGATTTCGACCTGGACATGCTGATTAACTCTAGAAGTTCCGGATCTtCTGGTTCTGGTTCTGGTTCAGgatccGGTGGTGGCGGGTCTGGAGGAGGAGGTAGTGGTGGAGGTGGCTCTggtacC…	Leonard Lab plasmid reference number: L1483
pPD881 VPR-FRB (NES)	Constitutive expression of VPR-FRB (NES) under the CMV promoter.	VPR-FRB (NES) gene	atggattataaggatcacgatggcgacTACAAGGACCACGATATTGACTACAAAGACGATGACGataacggtATGGAGGAACTTTCACAGGCCCTGGCTAGTAGTTTTTCAGTGTCTggtgTCGGTATCCATGGCGTTCCCGGATCAGACGCATTGGACGATTTTGATCTGGATATGCTGGGAAGTGACGCCCTCGATGATTTTGACCTTGACATGCTTGGTTCGGATGCCCTTGATGACTTTGACCTCGACATGCTCGGCAGTGACGCCCTTGATGATTTCGACCTGGACATGCTGATTAACTCTAGAAGTTCCGGATCTGTTGGTAGCCAGTACCTGCCCGACACCGACGACCGGCACCGGATCGAGGAAAAGCGGAAGCGGACCTACGAGACATTC…	Leonard Lab plasmid reference number: L1484
pPD882 FKBP-ZF43 (NES)	Constitutive expression of FKBP-ZF43 (NES) under the CMV promoter.	FKBP-ZF43 (NES) gene	atggattataaggatcacgatggcgacTACAAGGACCACGATATTGACTACAAAGACGATGACGataacggtATGGAGGAACTTTCACAGGCCCTGGCTAGTAGTTTTTCAGTGTCTggtgTCGGTATCCATGGCGTTCCcgtcgacggtggactccaagTTAAGatgggagtgcaggtggaaaccatctccccaggagacgggcgcaccttccccaagcgcggccagacctgcgtggtgcactacaccgggatgcttgaagatggaaagaaatttgattcctcccgggacagaaacaagccctttaagtttatgctaggcaagcaggaggtgatccgaggctgggaagaaggggttgcccagatgagtgtgggtcagagagccaaactgactatatct…	Leonard Lab plasmid reference number: L1485
			Legend 3xFLAG + Localization = Underline Activation Domain or Zinc Finger Domain = Bold Rapamycin Binding Domain = Italic
