## Supplementary Table Archive for "COMET: A toolkit for composing customizable genetic programs in mammalian cells": Supplementary Table 11.xlsx

### Sheet: Sheet1
Figures 1b, Supplementary Figure 1a
Plasmid doses:
EBFP2 transfection control	200 ng
ZF reporter plasmid (EYFP)	200 ng
ZFa plasmid or pcDNA	100 ng
Plasmid numbers:
ZF reporters: pPD152, pPD118, pPD285, pPD090, pPD092, pPD178
ZFa: pPD189, pPD100, pPD251, pPD188, pPD250
Figures 1c, 1d, Supplementary Figure 1b
Plasmid doses:
EBFP2 transfection control	200 ng
ZF reporter plasmid or (EYFP) pcDNA	200 ng
ZFa plasmid or pcDNA	100 ng
Plasmid numbers:
ZF reporters: pPD059, pPD062, pPD064, pPD069, pPD089, pPD091, pPD095, pPD134, pPD135, pPD137, pPD140, pPD144, pPD145, pPD147, pPD150
ZFa: pPD100
Experimental notes: For clarity, data from this experiment are presented in two panels. For comparison, data labelled “near” in the second panel (1c) are the same data shown in the first panel (1b).
Figure 1e, Supplementary Figure 1c
Plasmid doses:
EBFP2 transfection control	200 ng
ZF reporter plasmid (EYFP)	200 ng
ZFa plasmid or pcDNA	100 ng
Plasmid numbers:
ZF reporters: pPD285, pPD286, pPD287, pPD288, pPD289, pPD290, pPD291, pPD292, pPD296, pPD095
ZFa: pPD100
