## Supplementary Table Archive for "COMET: A toolkit for composing customizable genetic programs in mammalian cells": Supplementary Table 12.xlsx

### Sheet: Sheet1
Figure 2a, Supplementary Figures 2a-c
Plasmid doses:
EBFP2 transfection control	200 ng
ZF reporter plasmid (EYFP)	200 ng
ZFa plasmid	0–200 ng
pcDNA	0–200 ng
Plasmid numbers:
Reporters: pPD059, pPD063, pPD069, pPD095, pPD285, pPD287, pPD290, pPD296
ZFa: pPD100
Experimental notes: Although the spaced binding site reporter and the compact binding site reporters were transfected in the same experiment, they were run on the flow cytometer as two different experiments with different FITC (EYFP) PMT for each, in order to maximize the resolution for each group. With each run voltage, the same control samples and fluorescent beads were run, and thus background…
Supplementary Figure 2d
Plasmid doses:
EBFP2 transfection control	200 ng
ZF reporter plasmid (EYFP)	25–400 ng
ZFa plasmid	12.5–200 ng
pcDNA	0–200 ng
Plasmid numbers:
Reporters: pPD270, pPD1028, pPD1029
ZFa: pPD100
Supplementary Figure 2e
Plasmid doses:
EBFP2 transfection control	200 ng
ZF reporter plasmid (EYFP)	25–400 ng
ZFa plasmid	12.5–200 ng
pcDNA	0–562.5 ng
Plasmid numbers:
Reporters: pPD069, pPD290
ZFa: pPD100
