## Supplementary Table Archive for "COMET: A toolkit for composing customizable genetic programs in mammalian cells": Supplementary Table 13.xlsx

### Sheet: Sheet1
Figure 3a and Supplementary Figure 4a
Plasmid doses:
EBFP2 transfection control	200 ng
ZF reporter plasmid (EYFP)	200 ng
ZFa plasmid or pcDNA	100 ng
Plasmid numbers:
Reporters: pPD541, pPD542, pPD543, pPD544, pPD545, pPD546, pPD547, pPD548, pPD549, pPD550, pPD551, pPD552, pPD553, pPD554, pPD555, pPD556, pPD557, pPD558, pPD559
ZFa: pPD526, pPD527, pPD528, pPD529, pPD189, pPD530, pPD100, pPD531, pPD532, pPD533, pPD251, pPD534, pPD188, pPD535, pPD536, pPD537, pPD250, pPD538, pPD539
Figure 3b, Supplementary Figure 5d
Plasmid doses:
EBFP2 transfection control	200 ng
ZF reporter plasmid (EYFP)	200 ng
ZFa plasmid or pcDNA	100 ng
Plasmid numbers:
Reporters: pPD920, pPD921, pPD922, pPD923, pPD924, pPD925, pPD926, pPD927, pPD928, pPD929, pPD930, pPD931, pPD932, pPD933, pPD934, pPD935, pPD936, pPD937, pPD183, pPD557, pPD123, pPD545
ZFa: pPD250, pPD100, pPD189
Experimental note: The data from this experiment is presented in Figures 3b and Supplementary Figure 5d. The data points for the reporters ZF2x6-C in Figure 2b and ZF2x6-C v3 in Supplementary Figure 4E are identical, having arisen from the same samples. Likewise, the data points for the reporters ZF3x6-C in Figure 2b and ZF3x6-C v3 in Supplementary Figure 5d are identical.
Figure 3c, Supplementary Figure 5e
Plasmid doses:
EBFP2 transfection control	200 ng
ZF reporter plasmid (EYFP)	200 ng
ZFa plasmid or pcDNA	100 ng
Plasmid numbers:
Reporters: pPD152, pPD541, pPD542, pPD543, pPD544, pPD545, pPD546, pPD547, pPD550, pPD554, pPD555, pPD558, pPD559
ZFa: pPD526, pPD527, pPD528, pPD529, pPD189, pPD530, pPD100, pPD533, pPD535, pPD536, pPD538, pPD539
Supplementary Figure 5a-c
Plasmid doses:
EBFP2 transfection control	200 ng
ZF reporter plasmid (EYFP)	200 ng
ZFa plasmid	0-200 ng
pcDNA	0-200 ng
Plasmid numbers:
Reporters: pPD541, pPD542, pPD543, pPD544, pPD546, pPD547, pPD550, pPD554, pPD555, pPD558, pPD559, pPD545
ZFa: pPD526, pPD527, pPD528, pPD529, pPD530, pPD100, pPD533, pPD535, pPD536, pPD538, pPD539, pPD189
