## Supplementary Table Archive for "COMET: A toolkit for composing customizable genetic programs in mammalian cells": Supplementary Table 14.xlsx

### Sheet: Sheet1
Figure 4b
Plasmid doses:
EBFP2 transfection control	200 ng
ZF reporter plasmid (EYFP)	200 ng
ZFa plasmid	0–200 ng
pcDNA	0–200 ng
Plasmid numbers:
Reporter: pPD290
ZFa: pPD100, pPD107, pPD108, pPD109, pPD110, pPD111, pPD112, pPD113
Figure 4d
Plasmid doses:
EBFP2 transfection control	200 ng
ZF reporter plasmid (EYFP)	200 ng
ZFa plasmid	0–200 ng
pcDNA	0–200 ng
Plasmid numbers:
Reporters: pPD285, pPD063, pPD069, pPD095, pPD287, pPD290, pPD296
ZFa: pPD100, pPD303, pPD304
Figure 4e
Plasmid doses:
EBFP2 transfection control	200 ng
ZF reporter plasmid (EYFP)	200 ng
ZFa plasmid or pcDNA	100 ng
Plasmid numbers:
Reporter: pPD290
ZFa: pPD100, pPD303, pPD304, pPD108, pPD335, pPD336, pPD109, pPD384, pPD385, pPD112, pPD386, pPD387, pPD113, pPD388, pPD389
Figure 4f, Supplementary Figure 6e
Plasmid doses:
EBFP2 transfection control	200 ng
ZF reporter plasmid (EYFP)	200 ng
ZFa Plasmid	0–200 ng
pcDNA	0–200 ng
Plasmid numbers:
Reporter: pPD290
ZFa: pPD100, pPD113, pPD388, pPD389
Supplementary Figures 6a-b
Plasmid doses:
EBFP2 transfection control	200 ng
ZF reporter plasmid (EYFP)	200 ng
ZFa plasmid or pcDNA	100 ng
Plasmid numbers:
Reporter: pPD290
ZFa: pPD100, pPD107, pPD108, pPD109, pPD110, pPD111, pPD112, pPD113
Supplementary Figure 6c
Plasmid doses:
BFP transfection control	200 ng
ZF reporter plasmid (EFYP)	200 ng
ZFa plasmid or pcDNA	100 ng
Plasmid numbers:
Reporters: pPD286, pPD288, pPD290, pPD292, pPD296
ZFa: pPD100, pPD111, pPD108, pPD112
Supplementary Figure 6d
Plasmid doses:
EBFP2 transfection control	200 ng
ZF reporter plasmid (EYFP)	200 ng
ZFa plasmid or pcDNA	100 ng
Plasmid numbers:
Reporters: pPD118, pPD285, pPD090, pPD092, pPD178
ZFa: pPD189, pPD057, pPD391, pPD100, pPD303, pPD304, pPD251, pPD243, pPD392, pPD188, pPD305, pPD393, pPD250, pPD390, pPD394
