## Supplementary Table Archive for "COMET: A toolkit for composing customizable genetic programs in mammalian cells": Supplementary Table 15.xlsx

### Sheet: Sheet1
Figure 5b, Supplementary Figure 7b
Plasmid doses:
EBFP2 transfection control	200 ng
ZF reporter plasmid (EYFP)	200 ng
ZFa plasmid or pcDNA	40 ng
ZFi plasmid or pcDNA	Equimolar to ZFa plasmid
Plasmid numbers:
Reporter: pPD270
ZFa: pPD100
ZFi: pPD158, pPD159, pPD151, pPD098
Figure 5d
Plasmid doses:
EBFP2 transfection control	200 ng
ZF reporter plasmid (EYFP)	200 ng
ZFa plasmid or pcDNA	40 ng
ZFi plasmid or pcDNA	0–400 ng
Plasmid numbers:
Reporter: pPD069, pPD290
ZFa: pPD100
ZFi: pPD098, pPD159
Figure 5e
Plasmid doses (top panel):
EBFP2 transfection control	200 ng
ZF reporter plasmid (EYFP)	200 ng
ZFa plasmid or pcDNA	40 ng
ZFi plasmid or pcDNA	Equimolar to ZFa plasmid
Plasmid numbers (top panel):
Reporter: pPD290
ZFa: pPD108
ZFi: pPD098, pPD167, pPD168, pPD169, pPD170, pPD171, pPD172, pPD173
Plasmid doses (bottom panel):
EBFP2 transfection control	200 ng
ZF reporter plasmid (EYFP)	200 ng
ZFa plasmid or pcDNA	40 ng
ZFi plasmid or pcDNA	10 molar equivalents of ZFa plasmid
Plasmid numbers (bottom panel):
Reporter: pPD290
ZFa: pPD108
ZFi: pPD098, pPD167, pPD168, pPD169, pPD170, pPD171, pPD172, pPD173
Experimental note: the top and bottom panels of Figure 5E represent two experiments run independently.
Supplementary Figure 8a
Plasmid doses:
EBFP2 transfection control	200 ng
ZF reporter plasmid (EYFP)	200 ng
ZFa plasmid or pcDNA	40 ng
ZFi plasmid	0–10 molar equivalents of ZFa plasmid
pcDNA	0–500 ng
Plasmid numbers:
Reporter: pPD270
ZFa: pPD100
ZFi: pPD151, pPD098
Supplementary Figure 8b
Plasmid doses:
EBFP2 transfection control	200 ng
ZF reporter plasmid (EYFP)	200 ng
ZFa plasmid or pcDNA	40 ng
ZFi plasmid	0–10 molar equivalents of ZFa plasmid
pcDNA	0–500 ng
Plasmid numbers:
Reporter: pPD270
ZFa: pPD100
ZFi: pPD158, pPD159
Supplementary Figure 8c
Plasmid doses:
EBFP2 transfection control	200 ng
ZF reporter plasmid (EYFP)	200 ng
ZFa plasmid or pcDNA	40 ng
ZFi plasmid	0–10 molar equivalents of ZFa plasmid
pcDNA	0–500 ng
Plasmid numbers:
Reporter: pPD270, pD1029
ZFa: pPD100
ZFi: pPD158, pPD159, pPD151, pPD098
