## Supplementary Table Archive for "COMET: A toolkit for composing customizable genetic programs in mammalian cells": Supplementary Table 16.xlsx

### Sheet: Sheet1
Figure 6a
Plasmid:	Plasmid doses:	Plasmid copy number:
EBFP2 transfection control	41.37 ng	5.4877e+09
Reporter plasmid (mKate2)	29.52–40.56 ng	5.4877e+09
ZFa plasmid	38 ng	5.4877e+09
pcDNA	389.1–429.1 ng
Plasmid numbers:
EBFP2 transfection control: pJM452
Reporter: pHIE042, pHIE043, pHIE044, pHIE045, pHIE046, pHIE047, pHIE048, pHIE049, pHIE041
ZFa: pJM466
Figure 6b
Plasmid:	Plasmid doses:	Plasmid copy number:
All-in-one plasmid (mKate2 reporter, +/- ZFa, EBFP2)	59.91-81.21 ng	5.4877e+09
pcDNA	418.8-440.1 ng
Plasmid numbers:
All-in-one plasmids (+ZFa): pHIE051, pHIE052, pHIE053, pHIE054, pHIE055, pHIE056, pHIE057
All-in-one plasmids (Reporter only): pHIE059, pHIE060, pHIE061, pHIE062, pHIE0563, pHIE064, pHIE065, pHIE067
Figure 6c/Supplementary Figure 10
Doses used for integration to generate involved cell lines
Plasmid:	Plasmid doses:
All-in-one plasmid (mKate2 reporter, +/- ZFa, EBFP2)	300 ng
BxB1 recombinase	300 ng
Plasmid numbers:
All-in-one plasmids (+ZFa): pHIE050, pHIE051, pHIE052, pHIE053, pHIE054, pHIE055, pHIE056, pHIE057
All-in-one plasmids (Reporter only): pHIE058, pHIE059, pHIE060, pHIE061, pHIE062, pHIE0563, pHIE064, pHIE065, pHIE067
BxB1 recombinase: pPD610
