## Supplementary Table Archive for "COMET: A toolkit for composing customizable genetic programs in mammalian cells": Supplementary Table 17.xlsx

### Sheet: Sheet1
Figure 7b, Supplementary Figure 11a
Plasmid doses:
EBFP2 transfection control	200 ng
ZF reporter plasmid (EYFP)	200 ng
FKBP-ZF plasmid	50 ng
AD-FRB plasmid	50 ng
ZFa plasmid	50 ng
pcDNA	0–100 ng
Plasmid numbers:
Reporters: pPD069, pPD290
FKBP-ZF: pPD341
AD-FRB: pPD353, pPD354, pPD355
ZFa: pPD100
Figure 7c, Supplementary Figure 12a
Plasmid doses:
EBFP2 transfection control	200 ng
ZF reporter plasmid (EYFP)	200 ng
FKBP-ZF plasmid	0–200 ng
VP16-FRB plasmid	0–200 ng
ZFa plasmid	50 ng
pcDNA	0–100 ng
Plasmid numbers:
Reporters: pPD290
FKBP-ZF: pPD341
AD-FRB: pPD353
ZFa: pPD100
Figure 7d, Supplementary Figure 12e
Plasmid doses:
EBFP2 transfection control	200 ng
ZF reporter plasmid (EYFP)	200 ng
FKBP-ZF plasmid	50 ng
VP16-FRB plasmid	50 ng
ZFa plasmid	50 ng
pcDNA	0-100 ng
Plasmid numbers:
Reporters: pPD290
FKBP-ZF: pPD882, pPD681, pPD341
AD-FRB: pPD880, pPD881, pPD683, pPD684, pPD354, pPD355
ZFa: pPD100
Experimental note: During this experiment, the flow cytometer clogged during the collection of one sample (NLS on FKBP-ZF, NES on VP64, DMSO), and there was not enough sample remaining to complete data collection. Therefore, this data point represents biologic duplicate rather than biologic triplicate.
Supplementary Figure 12b
Plasmid doses:
EBFP2 transfection control	200 ng
ZF reporter plasmid (EYFP)	200 ng
FKBP-ZF plasmid	0–50 ng
VP64-FRB plasmid	0–100 ng
ZFa plasmid	50 ng
pcDNA	0–120 ng
Plasmid numbers:
Reporters: pPD290
FKBP-ZF: pPD341
VP64-FRB: pPD354
ZFa: pPD100
Supplementary Figure 12c
Plasmid doses:
EBFP2 transfection control	200 ng
ZF reporter plasmid (EYFP)	200 ng
FKBP-ZF plasmid	0–50 ng
VPR-FRB plasmid	0–100 ng
ZFa plasmid	50 ng
pcDNA	0–120 ng
Plasmid numbers:
Reporters: pPD290
FKBP-ZF: pPD341
VPR-FRB: pPD355
ZFa: pPD100
Supplementary Figure 12d
Plasmid doses:
EBFP2 transfection control	200 ng
ZF reporter plasmid (EYFP)	200 ng
ZF or ZF-fusion plasmid	50 ng
VPR-FRB plasmid	50 ng
ZFa plasmid	50 ng
pcDNA	0–100 ng
Plasmid numbers:
Reporters: pPD290
ZF and ZF fusion proteins: pPD341, pPD098, pPD159
VPR-FRB: pPD355
ZFa: pPD100
Supplementary Figure 12f
Plasmid doses:
EBFP2 transfection control	400 ng
3x-Flag-NanoLuciferase transfection control	40 ng
RaZFa component	200 ng
pcDNA	680 ng
Plasmid numbers:
3xFlag-NanoLuciferase: pPD798
FKBP-ZF: pPD341, pPD681, pPD882
AD-FRB: pPD353, pPD682, pPD354, pPD683, pPD880, pPD355, pPD684, pPD881
ZFa: pPD100
Supplementary Figure 12g
Plasmid doses:
EBFP2 transfection control	200 ng
ZF reporter plasmid (EYFP)	200 ng
FKBP-ZF plasmid	20 ng
VP64-FRB plasmid	0–800 ng
ZFa plasmid	50 ng
pcDNA	0–770 ng
Plasmid numbers:
Reporters: pPD290
FKBP-ZF: pPD341
VP64-FRB: pPD354, pPD880
ZFa: pPD100
Supplementary Figure 13a
Plasmid doses:
EBFP2 transfection control	200 ng
ZF reporter plasmid (EYFP)	200 ng
FKBP-ZF plasmid	50 ng
AD-FRB plasmid	50 ng or 250 ng
ZFa plasmid	50 ng
pcDNA	0–100 ng
Plasmid numbers:
Reporters: pPD290
FKBP-ZF: pPD341
AD-FRB: pPD682, pPD880, pPD881, pPD353, pPD354, pPD355
ZFa: pPD100, pPD303
Supplementary Figure 13b
Plasmid doses:
EBFP2 transfection control	200 ng
ZF reporter plasmid (EYFP)	200 ng
FKBP-ZF plasmid	50 ng
AD-FRB plasmid	50 ng
Plasmid numbers:
Reporters: pPD290
FKBP-ZF: pPD882
AD-FRB: pPD880
