## Supplementary Table Archive for "COMET: A toolkit for composing customizable genetic programs in mammalian cells": Supplementary Table 18.xlsx

### Sheet: Sheet1
Figure 8b, Supplementary Figure 14a
Plasmid doses:
EBFP2 transfection control	200 ng
ZF reporter plasmid (EYFP)	200 ng
ZFa plasmid 1 or pcDNA	50 ng
ZFa plasmid 2 or pcDNA	50 ng
Plasmid numbers:
Reporters: pPD126, pPD127, pPD128, pPD129
ZFa: pPD189, pPD250
Figure 8c, Supplementary Figure 14b
Plasmid doses:
EBFP2 transfection control	200 ng
ZF reporter plasmid (EYFP)	200 ng
ZFa plasmid 1	0–200 ng
ZFa plasmid 2	0–200 ng
pcDNA	0–400 ng
Plasmid numbers:
Reporters: pPD128
ZFa: pPD189, pPD250
Experimental note: During this experiment, the flow cytometer clogged during the collection of two samples (50 ng of ZF2 + 50 ng of ZF3; 100 ng of ZF2 + 100 ng of ZF3), and there was not enough sample remaining to complete data collection. Therefore, these two data points represent biologic duplicate rather than biologic triplicate.
Figure 8e, Supplementary Figure 14d
Plasmid doses:
EBFP2 transfection control	200 ng
ZF reporter plasmid (EYFP)	200 ng
ZFa plasmid 1 or pcDNA	50 ng
ZFa plasmid 2 or pcDNA	50 ng
ZFa plasmid 3 or pcDNA	50 ng
Plasmid numbers:
Reporters: pPD186, pPD187
ZFa: pPD189, pPD100, pPD250
Figure 8f
Plasmid doses:
EBFP2 transfection control	200 ng
ZF reporter plasmid (EYFP)	200 ng
ZFa plasmid 1 or pcDNA	50 ng
ZFa plasmid 2 or pcDNA	50 ng
ZFi plasmid 1 or pcDNA	100 ng
ZFi plasmid 2 or pcDNA	100 ng
Plasmid numbers:
Reporter: pPD128
ZFa: pPD189, pPD250
ZFi: pPD158, pPD261
Supplementary Figure 14e
Plasmid doses:
EBFP2 transfection control	200 ng
ZF reporter plasmid (EYFP)	200 ng
ZFa plasmid 1	50 ng
ZFa plasmid 2	50 ng
ZFi plasmid 1	0–500 ng
ZFi plasmid 2	0–500 ng
pcDNA	0–1000 ng
Plasmid numbers:
Reporter: pPD128
ZFa: pPD189, pPD250
ZFi: pPD158, pPD261
Supplementary Figure 14f
Plasmid doses:
EBFP2 transfection control	200 ng
ZF reporter plasmid (EYFP)	200 ng
ZFa plasmid 1	50 ng
ZFa plasmid 2	50 ng
ZFi plasmid 1	0–500 ng
pcDNA	0–1000 ng
Plasmid numbers:
Reporter: pPD128
ZFa: pPD189, pPD250
ZFi: pPD159
